# *Chd8* haploinsufficiency leads to molecular layer heterotopias and age-dependent cortical expansion

**DOI:** 10.64898/2026.02.28.708624

**Authors:** Felix A Kyere, Ian Curtin, Ziquan Wei, Cesar P Canales, Nicolas Seban, Lei Xing, Preslava P Todorova, Leticia Pérez-Sisqués, Maya Yilan Yin, Tao Wen, Roza M Vlasova, Dirgha Sheth, Jeffrey Bennett, Kejia Li, Nana Matoba, Carolyn M McCormick, Tala Farah, Oleh Krupa, Madison R Glass, Bonnie Taylor-Blake, Eric S McCoy, Tzu-Wen Winnie Wang, Qiuhong He, Mustafa Dere, Brooke R. D’Arcy, Liam T Davis, Veda Dayananda, Carla Escobar-Tomlienovich, Karthik Eswar, Maryam Moghul, Meghana Yeturi, Karen Huang, Micah Baldonado, Mihir Kaikini, David G Amaral, Debra L. Silver, David Borland, Hong Yi, Pablo Ariel, Yen-Yu Ian Shih, M Albert Basson, Laura C Andreae, Alex S Nord, Mark J Zylka, Guorong Wu, Jason L Stein

## Abstract

Mutations in the chromatin remodeler *CHD8* are associated with autism and macrocephaly. While mouse models of *Chd8* haploinsufficiency recapitulate brain overgrowth, the specific cellular mechanisms and developmental timing that lead to these anatomical abnormalities remain poorly understood. Here, we conducted 3D imaging of *Chd8*^V986*/+^ mouse brains using magnetic resonance imaging followed by tissue clearing and cellular resolution light-sheet microscopy across embryonic and postnatal developmental stages. We found that brain overgrowth occurs postnatally, driven by an increase in non-neuronal cells prior to volumetric expansion. Unexpectedly, we identified prevalent molecular layer heterotopias (MLH) within the frontal cortex of *Chd8*^V986*/+^ mice composed of neurons breaking through the pial surface during embryonic development and persisting throughout life. Increased incidence of MLH, previously identified in individuals with idiopathic autism, was replicated across three independent *Chd8^+/-^* mouse models and present across multiple genomic backgrounds, establishing aberrant neuronal migration as a core feature of *Chd8* haploinsufficiency.
