## Supplementary material for "*Chd8* haploinsufficiency leads to molecular layer heterotopias and age-dependent cortical expansion": Raw values of colocalization Density across cortical regions for all samples

### Sheet: Brn2-Ctip2- Density
BrainID	Pair	Genotype	Sex	Agranular insular area	Anterior cingulate area	Auditory areas	Ectorhinal area	Frontal pole cerebral cortex	Gustatory areas	Infralimbic area	Orbital area	Perirhinal area	Posterior parietal association areas	Prelimbic area	Retrosplenial area	Somatomotor areas	Somatosensory areas	Temporal association areas	Visceral area	Visual areas
L35D719P3	4	wt	male	0.135023	0.118374	0.211941	0.143789	0.0923406	0.194512	0.0817834	0.118684	0.110413	0.155615	0.0806912	0.137337	0.130267	0.171027	0.173685	0.126418	0.176998
L35D719P5	4	het	male	0.159367	0.159908	0.146581	0.104915	0.107809	0.21002	0.14522	0.135279	0.0918869	0.229817	0.123196	0.178469	0.172435	0.222196	0.115347	0.193975	0.184816
L57D855P1	6	wt	female	0.114992	0.0927464	0.184547	0.11541	0.0999884	0.169308	0.0932788	0.107515	0.102263	0.136525	0.0857662	0.129967	0.125261	0.148119	0.1574	0.161759	0.149164
L57D855P2	6	het	female	0.152084	0.171699	0.230176	0.189415	0.177663	0.198519	0.132653	0.156199	0.162334	0.268153	0.132853	0.260117	0.185444	0.20334	0.194659	0.162882	0.299246
L64D804P3	10	het	female	0.171317	0.123769	0.204437	0.156686	0.131116	0.198227	0.155071	0.151562	0.146207	0.187782	0.114446	0.176577	0.178841	0.203558	0.183413	0.199287	0.200164
L64D804P9	10	wt	female	0.153911	0.144224	0.220305	0.163534	0.148789	0.195401	0.171439	0.159847	0.151792	0.190605	0.140599	0.191517	0.165163	0.176736	0.207018	0.178853	0.192381
L66D764P3	11	wt	male	0.149142	0.131269	0.191602	0.134674	0.162917	0.166099	0.133353	0.175941	0.121497	0.227147	0.123073	0.153255	0.180038	0.166837	0.13332	0.143549	0.160259
L66D764P5	12	het	female	0.161308	0.14299	0.233617	0.182748	0.158354	0.20328	0.192792	0.17285	0.190671	0.229559	0.141306	0.204994	0.16826	0.198835	0.218007	0.207872	0.250446
L66D764P6	12	wt	female	0.161916	0.165075	0.218108	0.157725	0.17254	0.197558	0.200487	0.205	0.15122	0.254984	0.178585	0.201294	0.19112	0.21408	0.199359	0.194129	0.231419
L66D764P8	11	het	male	0.167393	0.157049	0.216039	0.155396	0.20361	0.195883	0.18216	0.222914	0.125232	0.205213	0.17892	0.157925	0.173544	0.197027	0.159829	0.157781	0.191291
L69D764P6	13	het	male	0.157346	0.143465	0.155827	0.157631	0.126271	0.182499	0.171899	0.159665	0.125351	0.174548	0.121365	0.176195	0.17953	0.208046	0.169097	0.178908	0.181374
L69D764P9	13	wt	male	0.137634	0.133668	0.205496	0.129054	0.139481	0.145704	0.128184	0.145655	0.134288	0.153657	0.141891	0.132028	0.163908	0.188109	0.187065	0.150659	0.182167
L73D766P4	15	het	female	0.148091	0.142451	0.163968	0.118051	0.124563	0.152216	0.154289	0.155393	0.0944154	0.231803	0.123748	0.199986	0.178298	0.184176	0.152924	0.122288	0.219819
L73D766P5	14	het	male	0.150943	0.171824	0.256726	0.187974	0.17149	0.180057	0.1575	0.180177	0.152824	0.262835	0.183645	0.245587	0.194899	0.225398	0.223175	0.178408	0.279633
L73D766P7	14	wt	male	0.131152	0.139099	0.198208	0.114797	0.0999412	0.181285	0.147797	0.138146	0.106333	0.184318	0.139042	0.181071	0.154168	0.198637	0.186939	0.165324	0.214853
L73D766P9	15	wt	female	0.126419	0.136001	0.155345	0.132915	0.132389	0.147822	0.15329	0.132565	0.108648	0.194088	0.13059	0.207556	0.166073	0.169573	0.15559	0.12906	0.214509
L74D769P4	16	wt	female	0.111983	0.0937991	0.125971	0.101637	0.114459	0.103911	0.130384	0.100158	0.0963009	0.11709	0.0896714	0.12443	0.114187	0.120242	0.141609	0.125564	0.150824
L74D769P8	16	het	female	0.107593	0.0941078	0.167088	0.100794	0.129695	0.131796	0.103399	0.113018	0.101846	0.153731	0.0935486	0.152315	0.147454	0.168574	0.1492	0.125166	0.187378
L77D764P2	17	wt	male	0.0873908	0.0994189	0.14695	0.123416	0.112473	0.106514	0.115787	0.0936267	0.12126	0.158772	0.0954629	0.117943	0.138447	0.134305	0.138891	0.167918	0.116557
L77D764P9	17	het	male	0.0982168	0.093428	0.127331	0.100011	0.115639	0.126598	0.0851445	0.111	0.0822637	0.162309	0.0791088	0.12233	0.123319	0.12384	0.100325	0.0892127	0.141622
L79D769P7	20	wt	female	0.130586	0.114033	0.185215	0.147704	0.114004	0.151595	0.141381	0.107349	0.12586	0.189607	0.100827	0.161698	0.141753	0.177491	0.181135	0.172354	0.202474
L79D769P9	20	het	female	0.151456	0.147566	0.229222	0.155261	0.135063	0.1867	0.159573	0.148469	0.137313	0.19421	0.119095	0.191912	0.164019	0.178886	0.216789	0.172358	0.208739
L91D814P2	21	wt	male	0.143474	0.127989	0.166416	0.132689	0.117632	0.195139	0.169762	0.141406	0.111959	0.165643	0.122563	0.156468	0.151731	0.173461	0.14793	0.177691	0.155008
L91D814P3	22	het	female	0.154488	0.158943	0.230866	0.157224	0.171496	0.201779	0.171896	0.186643	0.149581	0.239557	0.152204	0.2034	0.179337	0.198039	0.192624	0.183962	0.235416
L91D814P4	22	wt	female	0.131058	0.124029	0.165083	0.135572	0.11325	0.162142	0.1115	0.109745	0.110162	0.167226	0.09839	0.12642	0.132639	0.138371	0.157702	0.147493	0.15254
L91D814P6	21	het	male	0.163496	0.131344	0.215136	0.153247	0.156664	0.190128	0.166044	0.169158	0.135457	0.19684	0.13666	0.182803	0.172859	0.179904	0.179012	0.159069	0.190187
Density is (counts/volume)/1 million

### Sheet: Brn2+Ctip2- Density
BrainID	Pair	Genotype	Sex	Agranular insular area	Anterior cingulate area	Auditory areas	Ectorhinal area	Frontal pole cerebral cortex	Gustatory areas	Infralimbic area	Orbital area	Perirhinal area	Posterior parietal association areas	Prelimbic area	Retrosplenial area	Somatomotor areas	Somatosensory areas	Temporal association areas	Visceral area	Visual areas
L35D719P3	4	wt	male	0.0597343	0.0877631	0.0845816	0.0436271	0.0329699	0.0460836	0.0970956	0.0869761	0.0382205	0.156533	0.0587218	0.108519	0.0864867	0.11193	0.071831	0.0556854	0.1335
L35D719P5	4	het	male	0.0171038	0.0229713	0.117113	0.068074	0.0131909	0.0214055	0.0089608	0.0103838	0.0644952	0.111469	0.0126941	0.0578048	0.0307857	0.0581254	0.112371	0.0298017	0.113326
L57D855P1	6	wt	female	0.0460636	0.081751	0.0719413	0.0372603	0.0491027	0.0385266	0.0504582	0.0740381	0.0369971	0.160136	0.0713049	0.094587	0.0849725	0.106028	0.0664664	0.0578312	0.12266
L57D855P2	6	het	female	0.0543803	0.0807705	0.111064	0.0638182	0.0620259	0.0577278	0.0648899	0.0960587	0.0427245	0.184585	0.0782735	0.0933106	0.0981113	0.123236	0.0877833	0.0561495	0.156356
L64D804P3	10	het	female	0.0253348	0.0500966	0.068727	0.0332506	0.0671194	0.0192755	0.0453755	0.0516796	0.0306638	0.120824	0.0554861	0.0593652	0.0518187	0.0619856	0.0558803	0.0250902	0.101633
L64D804P9	10	wt	female	0.0318158	0.0451035	0.0453182	0.0215167	0.0610512	0.0184889	0.0140565	0.0518487	0.0267398	0.0820352	0.0522786	0.0454181	0.0553982	0.0595017	0.0395723	0.0259769	0.0718155
L66D764P3	11	wt	male	0.0616159	0.0757877	0.0565716	0.0402076	0.0943148	0.0557047	0.0607261	0.0979442	0.0483693	0.120473	0.084507	0.0826266	0.0871354	0.0835813	0.0618609	0.0376188	0.0942474
L66D764P5	12	het	female	0.0282789	0.0353209	0.025323	0.00755941	0.0788097	0.0170098	0.0119785	0.0664915	0.00764775	0.0939822	0.0520094	0.0203365	0.0541118	0.0538994	0.0119035	0.0126565	0.0498422
L66D764P6	12	wt	female	0.0131666	0.020614	0.0158332	0.00470562	0.0615755	0.00628796	0.00329592	0.0352538	0.00342576	0.0262429	0.0348497	0.0108618	0.0331792	0.0280183	0.00912179	0.00456454	0.0254246
L66D764P8	11	het	male	0.0322767	0.0293417	0.0625836	0.0406618	0.0472497	0.021689	0.0189125	0.0573785	0.0435564	0.0703573	0.0407297	0.0529155	0.0521288	0.0549089	0.0609442	0.0342383	0.0774141
L69D764P6	13	het	male	0.0320419	0.0354152	0.0477624	0.0294511	0.0641453	0.0289304	0.0423161	0.0754615	0.018075	0.0879753	0.0612832	0.0288204	0.0553551	0.0658268	0.0307149	0.0261308	0.0514961
L69D764P9	13	wt	male	0.0284384	0.037917	0.0248993	0.00739704	0.0561861	0.0282048	0.0116034	0.0450906	0.00747416	0.0402931	0.034827	0.0184481	0.0503991	0.0455939	0.0141442	0.0111468	0.038341
L73D766P4	15	het	female	0.012798	0.0199991	0.00368263	0.00102825	0.0377303	0.0031797	0.0195781	0.0504269	0.00071727	0.0194256	0.0494844	0.00954128	0.0348801	0.0142661	0.00238843	0.00206373	0.0197756
L73D766P5	14	het	male	0.0187815	0.0191253	0.0215965	0.00335066	0.0636027	0.0127447	0.00275373	0.0341021	0.00291814	0.0455099	0.0268009	0.0152618	0.0424987	0.042737	0.00693154	0.00874555	0.0343519
L73D766P7	14	wt	male	0.0104855	0.0162082	0.0216615	0.00183056	0.0357178	0.00528838	0.00230654	0.0308704	0.00153611	0.0638799	0.0198229	0.0144102	0.0304272	0.0303371	0.00632649	0.00336475	0.0446241
L73D766P9	15	wt	female	0.0128354	0.0137001	0.00363849	0.000605631	0.0551316	0.00765072	0.00705888	0.0475023	0.000679643	0.0259741	0.0469035	0.00723481	0.0385854	0.0190127	0.00154697	0.00229942	0.0116955
L74D769P4	16	wt	female	0.0789399	0.0909889	0.150191	0.0914809	0.0915772	0.0942811	0.0633434	0.0911681	0.0566233	0.215295	0.0955299	0.142525	0.105589	0.155222	0.123186	0.0827933	0.188143
L74D769P8	16	het	female	0.0500744	0.0603663	0.08621	0.0401287	0.049441	0.0550071	0.0301263	0.0535921	0.0247051	0.156443	0.0463627	0.0870781	0.0761457	0.105429	0.0550193	0.0447743	0.120617
L77D764P2	17	wt	male	0.0729015	0.0854184	0.119935	0.0525246	0.0818421	0.0876371	0.0677858	0.0853858	0.0342863	0.149457	0.0715087	0.108333	0.0913322	0.129015	0.0894364	0.0727838	0.128382
L77D764P9	17	het	male	0.0848555	0.117645	0.123591	0.0705932	0.112121	0.0726636	0.0984466	0.129563	0.0681175	0.164783	0.135518	0.125715	0.127509	0.125951	0.090416	0.0715821	0.128086
L79D769P7	20	wt	female	0.039186	0.0587845	0.0821234	0.0357017	0.0571248	0.0461823	0.0359311	0.0606075	0.0223547	0.12026	0.06344	0.0508478	0.0720998	0.0879255	0.0508554	0.0371724	0.0801654
L79D769P9	20	het	female	0.0275744	0.0428358	0.0373433	0.0112276	0.0592919	0.0251393	0.0237002	0.0440204	0.0102298	0.0933446	0.0588033	0.0382153	0.0610207	0.0606751	0.0251385	0.021602	0.0632226
L91D814P2	21	wt	male	0.0449793	0.069979	0.0845479	0.0486783	0.0645799	0.0435218	0.036422	0.0807861	0.0423392	0.136178	0.0652597	0.0695974	0.0765342	0.0875464	0.0682766	0.04334	0.0896726
L91D814P3	22	het	female	0.0182717	0.0210012	0.0429928	0.017598	0.0541307	0.0141423	0.00263297	0.0387274	0.0162646	0.088297	0.031293	0.0340691	0.0376258	0.0591236	0.0361308	0.0158112	0.0747838
L91D814P4	22	wt	female	0.0484102	0.0525099	0.071596	0.0346232	0.0633703	0.0514602	0.0680282	0.071719	0.0296136	0.123093	0.0752662	0.0605066	0.0789811	0.0895768	0.0513174	0.048687	0.0919778
L91D814P6	21	het	male	0.0341497	0.0423986	0.0447843	0.0147712	0.084028	0.0278636	0.0193461	0.0518868	0.0153507	0.105648	0.0575609	0.0393988	0.0620413	0.0674735	0.0337946	0.0198639	0.0736996
Density is (counts/volume)/1 million

### Sheet: Brn2-Ctip+- Density
BrainID	Pair	Genotype	Sex	Agranular insular area	Anterior cingulate area	Auditory areas	Ectorhinal area	Frontal pole cerebral cortex	Gustatory areas	Infralimbic area	Orbital area	Perirhinal area	Posterior parietal association areas	Prelimbic area	Retrosplenial area	Somatomotor areas	Somatosensory areas	Temporal association areas	Visceral area	Visual areas
L35D719P3	4	wt	male	0.0248103	0.0307405	0.0440232	0.0451212	0.0119202	0.0332583	0.0191162	0.0189156	0.0464081	0.0429934	0.0134367	0.0359561	0.0278592	0.0427723	0.0447868	0.0306181	0.0452695
L35D719P5	4	het	male	0.0314998	0.028212	0.0302173	0.0278076	0.0162513	0.0361708	0.0408495	0.0382507	0.0363124	0.0457114	0.0229658	0.023342	0.0344845	0.0456979	0.0246372	0.0248759	0.0413869
L57D855P1	6	wt	female	0.0365625	0.0423536	0.0684097	0.0582456	0.0166883	0.0451015	0.0317778	0.0270543	0.0537536	0.0640749	0.0229401	0.0460428	0.0387091	0.0563653	0.0610547	0.0443553	0.0582659
L57D855P2	6	het	female	0.0333868	0.053624	0.0370986	0.0318821	0.0297147	0.041412	0.0427586	0.042284	0.0382758	0.0457176	0.0309258	0.0458618	0.0438614	0.0444293	0.0306358	0.0334426	0.0425991
L64D804P3	10	het	female	0.02377	0.0377252	0.0371911	0.0387378	0.00851802	0.0287594	0.0142645	0.0109899	0.040266	0.0520272	0.0118624	0.0359752	0.0322408	0.0398745	0.0352895	0.0253564	0.0434665
L64D804P9	10	wt	female	0.0394445	0.0516888	0.0398875	0.0384771	0.0240348	0.043984	0.0389115	0.0341507	0.0409667	0.0495841	0.0319121	0.0425888	0.0483763	0.0459735	0.0374732	0.0305717	0.0441742
L66D764P3	11	wt	male	0.015448	0.00742013	0.0218664	0.0161814	0.0106552	0.0223524	0.0048451	0.00899955	0.0126101	0.0151615	0.00435234	0.0123481	0.0170635	0.0193686	0.017322	0.00962252	0.0166325
L66D764P5	12	het	female	0.0483326	0.0494817	0.0526578	0.0487506	0.0303272	0.0478987	0.0489877	0.0493666	0.0662021	0.0593153	0.0332171	0.0512594	0.0498444	0.0508569	0.0441459	0.0269963	0.0668505
L66D764P6	12	wt	female	0.0294467	0.0235378	0.0284056	0.0335529	0.0189791	0.0250805	0.023261	0.0191522	0.0391942	0.0352193	0.0173521	0.0321758	0.030448	0.026954	0.0288985	0.0214615	0.0384133
L66D764P8	11	het	male	0.0223133	0.0159006	0.0310877	0.0316457	0.0190562	0.0282388	0.0058863	0.0148659	0.027444	0.0343181	0.0111427	0.0193625	0.0219659	0.0249323	0.0277252	0.0187446	0.0310619
L69D764P6	13	het	male	0.0249721	0.0312503	0.0281071	0.0285151	0.0138028	0.0234747	0.0415484	0.0306671	0.0237302	0.0163741	0.0236494	0.0270759	0.024915	0.0302998	0.0293815	0.0275863	0.0259212
L69D764P9	13	wt	male	0.0225905	0.0126087	0.0231083	0.0199382	0.029584	0.0158835	0.01215	0.0211233	0.0276413	0.0479208	0.0172003	0.0455285	0.0173486	0.0253897	0.0203006	0.018786	0.0521122
L73D766P4	15	het	female	0.0346656	0.0427057	0.0511813	0.053212	0.0237683	0.0376775	0.0613636	0.0430032	0.0478715	0.07703	0.037897	0.0561771	0.0433725	0.0517366	0.0506672	0.0387513	0.0805921
L73D766P5	14	het	male	0.0450936	0.0622334	0.0624995	0.0723522	0.0173786	0.0463004	0.057131	0.0352567	0.0711491	0.0693085	0.0413842	0.0582022	0.0476352	0.0579001	0.0635537	0.0535871	0.0826469
L73D766P7	14	wt	male	0.0359645	0.0359075	0.0506812	0.0501344	0.017427	0.0299224	0.0465527	0.0346847	0.0577211	0.0577757	0.0333951	0.04582	0.0413487	0.047285	0.049796	0.0322635	0.0710459
L73D766P9	15	wt	female	0.0467641	0.0433855	0.0543098	0.0555336	0.0263438	0.0486119	0.0499823	0.0430399	0.0478457	0.0762499	0.030333	0.0572761	0.0533878	0.0664495	0.0468785	0.0431367	0.0734781
L74D769P4	16	wt	female	0.0296822	0.0284952	0.0278547	0.0202439	0.0226532	0.0304294	0.0290466	0.0341017	0.0208276	0.0426165	0.0234944	0.0257529	0.0330163	0.0372339	0.0239491	0.0198225	0.0350305
L74D769P8	16	het	female	0.0327363	0.0324547	0.0336354	0.0342848	0.027784	0.0325983	0.0343563	0.0334761	0.0387965	0.0570226	0.0241469	0.0367358	0.0389897	0.048672	0.0367375	0.0347526	0.0517085
L77D764P2	17	wt	male	0.036823	0.0408577	0.0384958	0.0402575	0.0174944	0.0419132	0.0415014	0.034098	0.0475115	0.0610818	0.0262751	0.0389469	0.0391432	0.0495761	0.0362804	0.0470404	0.035838
L77D764P9	17	het	male	0.0210813	0.0206626	0.0203614	0.0252188	0.019454	0.0287853	0.012541	0.021695	0.0179434	0.0436181	0.0148776	0.0218591	0.0305648	0.0338929	0.020976	0.0198106	0.0285561
L79D769P7	20	wt	female	0.0472033	0.037132	0.0534656	0.0617901	0.0196549	0.0511987	0.0448166	0.038102	0.0631537	0.0628024	0.0247533	0.0379886	0.0409634	0.0584127	0.0559809	0.0510955	0.0608231
L79D769P9	20	het	female	0.0472033	0.047915	0.0472246	0.0653897	0.0233291	0.0506496	0.0430517	0.0393399	0.0779145	0.0550867	0.0293607	0.0462036	0.0428702	0.0498129	0.0584879	0.0452609	0.061439
L91D814P2	21	wt	male	0.0702787	0.054278	0.0777917	0.0706892	0.0275434	0.067287	0.0732029	0.0721567	0.0714744	0.0781371	0.0435211	0.0539965	0.057551	0.0734663	0.0689029	0.0612492	0.0715789
L91D814P3	22	het	female	0.0617909	0.0562197	0.0627349	0.0637255	0.034395	0.0632199	0.0635967	0.0601353	0.0773939	0.0640793	0.0400369	0.0501779	0.050488	0.0581429	0.0557687	0.0547326	0.0652705
L91D814P4	22	wt	female	0.0388358	0.0393301	0.0491043	0.0456106	0.0217739	0.0491397	0.0364423	0.0344919	0.0438128	0.0473091	0.0307694	0.0283168	0.0354912	0.0446051	0.0447222	0.0387079	0.0518999
L91D814P6	21	het	male	0.0557581	0.0437042	0.0605149	0.0586392	0.0311615	0.0654974	0.0577682	0.0568029	0.0559617	0.0589496	0.036355	0.0417004	0.0469163	0.055735	0.0531183	0.0456978	0.0607678
Density is (counts/volume)/1 million

### Sheet: NeuN-Sox9- Density
BrainID	Pair	Genotype	Sex	Frontal pole cerebral cortex	Somatomotor areas	Somatosensory areas	Gustatory areas	Visceral area	Auditory areas	Visual areas	Anterior cingulate area	Prelimbic area	Infralimbic area	Orbital area	Agranular insular area	Retrosplenial area	Posterior parietal association areas	Temporal association areas	Perirhinal area	Ectorhinal area
L82D711P2	3	wt	male	0.0362776	0.0385414	0.0396034	0.0330306	0.0330833	0.0379542	0.0377734	0.0398273	0.0357608	0.0452701	0.0430678	0.0314503	0.0448539	0.0460988	0.0346564	0.0305315	0.0330647
L82D711P3	3	het	male	0.0372782	0.0432932	0.0474801	0.0325986	0.0349148	0.0413622	0.0569051	0.0397065	0.0329395	0.0412754	0.0500839	0.0343675	0.0623754	0.0671057	0.0369536	0.0303354	0.0308606
L87D868P2	5	het	male	0.0281755	0.0444104	0.0459756	0.0297647	0.0355165	0.0389234	0.0466835	0.0451746	0.0344414	0.0437866	0.0400128	0.0335193	0.0529468	0.0441309	0.0324485	0.0344038	0.0293921
L87D868P1	5	wt	male	0.029327	0.0343549	0.0419504	0.0381215	0.0447575	0.0449274	0.0478307	0.0333261	0.0283493	0.045006	0.0421276	0.0384777	0.0443384	0.0526361	0.0459122	0.0467972	0.0431898
L88D831P1	6	wt	male	0.0240775	0.0283794	0.0277668	0.0274824	0.0376008	0.0242417	0.0337158	0.0341422	0.0275479	0.0278875	0.02863	0.0263512	0.0342367	0.0295488	0.031495	0.0332342	0.0301177
L88D837P2	6	het	male	0.0322639	0.0377778	0.0375924	0.0394481	0.0432648	0.0370707	0.0410641	0.0394086	0.0328139	0.0351107	0.0339966	0.0340583	0.042574	0.0319764	0.040071	0.0373855	0.0418894
L94D923P1	8	wt	male	0.033084	0.0402661	0.0377427	0.0285754	0.0343449	0.0304276	0.0409172	0.0361932	0.0351344	0.048893	0.0440155	0.031961	0.0447132	0.0334535	0.0284366	0.0287848	0.0245542
L94D923P2	8	het	male	0.0356672	0.0487238	0.0613517	0.0772945	0.0685777	0.0425414	0.0592817	0.0458252	0.0360982	0.0366711	0.0415101	0.0497995	0.0458404	0.048918	0.042728	0.0338182	0.0326693
L88D831P3	12	wt	female	0.0323042	0.0357219	0.0373616	0.0407906	0.0378471	0.0322381	0.0349204	0.0340717	0.029401	0.0438738	0.0364671	0.0377695	0.045235	0.0363108	0.0300244	0.0285608	0.0263547
L88D831P4	12	het	female	0.0192828	0.0328128	0.0394465	0.0385302	0.0453285	0.0363684	0.0361541	0.0412823	0.0416533	0.085198	0.0405689	0.0355866	0.0404007	0.0374741	0.0366263	0.043527	0.0401489
L92D830P3	14	wt	female	0.0180021	0.0393568	0.0412725	0.034785	0.0450349	0.0484261	0.0695227	0.0416836	0.0350202	0.0465709	0.0407173	0.0393207	0.0474654	0.0413681	0.0532065	0.0507345	0.0459708
L92D830P4	14	het	female	0.0238983	0.0358542	0.0337775	0.0342861	0.0323102	0.0272034	0.0412039	0.0419896	0.0403661	0.0514962	0.0478448	0.0408069	0.0416307	0.0352868	0.0306388	0.0411825	0.0335889
L94D923P3	15	wt	female	0.0254019	0.0348608	0.0368538	0.0347749	0.0362326	0.0335443	0.0327639	0.0337245	0.03302	0.0392437	0.0382573	0.0319758	0.0330352	0.0308564	0.032705	0.0341383	0.0293369
L94D923P4	15	het	female	0.0399629	0.0420617	0.0430735	0.0408085	0.0471144	0.0375037	0.0497563	0.0363051	0.0370903	0.0429099	0.0502365	0.0417481	0.0479371	0.042059	0.0427092	0.0494991	0.0469041
L95D924P3	16	wt	female	0.0354165	0.043458	0.0378188	0.0395386	0.0427473	0.0355153	0.0380766	0.040739	0.0384498	0.0417356	0.0549885	0.0401947	0.0415306	0.0411912	0.0349198	0.0369042	0.0362438
L95D924P4	16	het	female	0.0389257	0.046754	0.0530151	0.0462554	0.0535273	0.0599118	0.0832205	0.0455197	0.0404799	0.0499996	0.0570138	0.0483549	0.0801767	0.0815563	0.0572133	0.0553864	0.0574257
L106D916P3	19	wt	female	0.0379254	0.0489047	0.0539635	0.0509299	0.0505137	0.0488827	0.0513998	0.0467672	0.0376181	0.0528358	0.0519222	0.0487168	0.0599521	0.060294	0.0423397	0.0415898	0.0400308
L106D916P5	19	het	female	0.049689	0.0592726	0.0625065	0.0651746	0.0585248	0.0587333	0.058671	0.0662099	0.0537832	0.0725626	0.0651734	0.0560334	0.0551566	0.0623876	0.0504621	0.0445922	0.0497205
Density is (counts/volume)/1 million

### Sheet: NeuN+Sox9- Density
BrainID	Pair	Genotype	Sex	Frontal pole cerebral cortex	Somatomotor areas	Somatosensory areas	Gustatory areas	Visceral area	Auditory areas	Visual areas	Anterior cingulate area	Prelimbic area	Infralimbic area	Orbital area	Agranular insular area	Retrosplenial area	Posterior parietal association areas	Temporal association areas	Perirhinal area	Ectorhinal area
L82D711P2	3	wt	male	0.0323575	0.0522911	0.0746255	0.0727809	0.0574546	0.0991356	0.097545	0.0485489	0.0505575	0.0761406	0.0703903	0.054257	0.0564081	0.101632	0.0862535	0.045486	0.078475
L82D711P3	3	het	male	0.0478169	0.0578704	0.0885286	0.0939113	0.0845283	0.0992824	0.119317	0.04072	0.0460552	0.0592476	0.0838886	0.0682421	0.0698361	0.101667	0.100069	0.0687485	0.0957772
L87D868P2	5	het	male	0.046273	0.0615328	0.0854777	0.0892628	0.0695199	0.0833646	0.115541	0.056692	0.0567616	0.08884	0.0896272	0.0663382	0.0798331	0.104173	0.0794643	0.0442969	0.0705899
L87D868P1	5	wt	male	0.0418603	0.0625625	0.096128	0.089725	0.0737974	0.0824574	0.0992546	0.0612971	0.0642079	0.0964787	0.10173	0.0709207	0.0636841	0.102995	0.079312	0.053801	0.0676986
L88D831P1	6	wt	male	0.0412593	0.0587985	0.0776337	0.0743231	0.0719228	0.0967743	0.120473	0.0605491	0.0639107	0.0828459	0.0876589	0.0602334	0.0626873	0.0863197	0.0975214	0.0616148	0.0911025
L88D837P2	6	het	male	0.0582153	0.0715277	0.0880009	0.0862862	0.0877472	0.0907197	0.117364	0.0618349	0.0645984	0.0756447	0.0872184	0.077646	0.0831627	0.107735	0.0792373	0.0522396	0.0719307
L94D923P1	8	wt	male	0.0427646	0.066554	0.0942247	0.0941436	0.086974	0.0971944	0.109815	0.0595704	0.0602151	0.0951604	0.0910696	0.0712642	0.0657165	0.10222	0.0996205	0.064585	0.0821977
L94D923P2	8	het	male	0.0429794	0.0654735	0.0898443	0.0718888	0.074163	0.105926	0.104099	0.0606649	0.0599583	0.0872723	0.0945674	0.0676516	0.0717394	0.0829273	0.102192	0.0701101	0.0892781
L88D831P3	12	wt	female	0.0457005	0.0627743	0.0799417	0.0835907	0.0779513	0.101186	0.0970884	0.0597559	0.0663207	0.104497	0.0909171	0.0741534	0.0707438	0.0727874	0.0955296	0.0766073	0.0795212
L88D831P4	12	het	female	0.0240239	0.0492908	0.0780569	0.0753048	0.0536265	0.0836056	0.1018	0.0488701	0.0554293	0.103653	0.07817	0.0573686	0.0590332	0.0830063	0.0790232	0.0476924	0.065245
L92D830P3	14	wt	female	0.0367282	0.0615847	0.0803876	0.0820308	0.0853204	0.0805412	0.0575747	0.0747505	0.0794135	0.107664	0.0974958	0.0700173	0.0617886	0.088583	0.077704	0.0593365	0.0819091
L92D830P4	14	het	female	0.0302087	0.051043	0.0689438	0.0630963	0.0592637	0.0718908	0.104434	0.062908	0.0694869	0.084102	0.0887984	0.0621144	0.0673327	0.0901592	0.0735356	0.066748	0.0696877
L94D923P3	15	wt	female	0.0336379	0.049752	0.0688205	0.0673363	0.0678006	0.076691	0.0822522	0.0485127	0.0546662	0.0658919	0.0712393	0.0557591	0.0587686	0.0687753	0.0749869	0.0579015	0.0662255
L94D923P4	15	het	female	0.055779	0.0630297	0.0860385	0.0948435	0.0836195	0.0917014	0.113364	0.0527904	0.0642244	0.0851701	0.0967158	0.0767752	0.0781782	0.103284	0.0974134	0.0646178	0.0942758
L95D924P3	16	wt	female	0.0537202	0.0596333	0.0715455	0.0821601	0.0702549	0.0727882	0.0728076	0.0583549	0.0634426	0.075905	0.0941274	0.064554	0.0620502	0.0812479	0.0713959	0.0533201	0.0697572
L95D924P4	16	het	female	0.0525544	0.055191	0.0697747	0.0759354	0.06918	0.066666	0.0574798	0.0549623	0.0644901	0.0819591	0.0954715	0.0640983	0.0245964	0.0494441	0.0772248	0.0503997	0.06759
L106D916P3	19	wt	female	0.0469167	0.0600564	0.0843954	0.0898749	0.0800244	0.0881802	0.0832869	0.061551	0.0548737	0.0810367	0.0857434	0.0667492	0.0586462	0.0848579	0.0746526	0.0497159	0.0661797
L106D916P5	19	het	female	0.0625313	0.0652588	0.0919145	0.0920346	0.0776876	0.09886	0.111181	0.0442101	0.0506073	0.0765766	0.0961298	0.0696943	0.06875	0.111845	0.0816498	0.0531768	0.0791224
Density is (counts/volume)/1 million

### Sheet: NeuN-Sox9+ Density
BrainID	Pair	Genotype	Sex	Frontal pole cerebral cortex	Somatomotor areas	Somatosensory areas	Gustatory areas	Visceral area	Auditory areas	Visual areas	Anterior cingulate area	Prelimbic area	Infralimbic area	Orbital area	Agranular insular area	Retrosplenial area	Posterior parietal association areas	Temporal association areas	Perirhinal area	Ectorhinal area
L82D711P2	3	wt	male	0.0328852	0.0284342	0.031848	0.0279576	0.0422317	0.0340575	0.0355539	0.0234334	0.0255236	0.0311376	0.0339696	0.0324456	0.0331563	0.034184	0.042036	0.0418204	0.039113
L82D711P3	3	het	male	0.0367054	0.0288216	0.0316361	0.028602	0.0348084	0.0397726	0.0291199	0.0248487	0.0270602	0.0335313	0.0405101	0.0312183	0.0150465	0.0126299	0.041508	0.0391083	0.0423477
L87D868P2	5	het	male	0.0225952	0.0203128	0.0279681	0.0307681	0.0399375	0.0363805	0.0297893	0.017762	0.0239702	0.0346378	0.0375232	0.0320164	0.0184285	0.0182097	0.0372093	0.0374871	0.0401539
L87D868P1	5	wt	male	0.0223654	0.0252523	0.0287573	0.0303608	0.0342747	0.0308576	0.0288286	0.0282783	0.0260367	0.0388587	0.0395316	0.0300483	0.0240772	0.0239161	0.0341147	0.0349148	0.0342858
L88D831P1	6	wt	male	0.0258343	0.0252982	0.0241272	0.0269627	0.033995	0.0309121	0.0329458	0.0284551	0.0281545	0.037803	0.0333168	0.0282613	0.0249702	0.0273018	0.0353367	0.0384004	0.0377673
L88D837P2	6	het	male	0.0259873	0.0258283	0.0275187	0.0258144	0.0323334	0.0349462	0.0385278	0.0221508	0.0209539	0.0290377	0.0324761	0.0291209	0.0243641	0.0294277	0.0370966	0.0395731	0.0411145
L94D923P1	8	wt	male	0.0197518	0.0270839	0.0319228	0.0308908	0.0346208	0.0431527	0.040391	0.0231794	0.0239692	0.0355545	0.0306929	0.0290781	0.0294975	0.0319138	0.0438501	0.0424922	0.0430863
L94D923P2	8	het	male	0.0224146	0.0237012	0.0313305	0.0197794	0.029091	0.0395361	0.0425453	0.0231139	0.0241243	0.0338321	0.0387762	0.0296465	0.0335217	0.0330066	0.0490668	0.0495251	0.0489381
L88D831P3	12	wt	female	0.0233882	0.0215021	0.024536	0.0288547	0.0305948	0.0399852	0.0320943	0.0240139	0.0243835	0.0361997	0.0342883	0.0278846	0.0271765	0.0276268	0.0382772	0.0365691	0.0358057
L88D831P4	12	het	female	0.0183412	0.023602	0.0280344	0.0313925	0.0293465	0.029281	0.0346631	0.0263997	0.0320008	0.0434406	0.0387366	0.0284689	0.0252447	0.0264923	0.0354002	0.0271827	0.0357191
L92D830P3	14	wt	female	0.0126943	0.0154246	0.0155274	0.0113608	0.0204129	0.0218641	0.0170078	0.0197081	0.0211498	0.0248143	0.0190407	0.0181374	0.0159578	0.0154642	0.0243667	0.0277019	0.0249465
L92D830P4	14	het	female	0.0153708	0.019688	0.0212753	0.0237529	0.0248633	0.0187095	0.0228238	0.0238275	0.0243369	0.0281496	0.0290441	0.0242603	0.0171859	0.0198355	0.0233719	0.0323014	0.0281889
L94D923P3	15	wt	female	0.016784	0.0180972	0.0175989	0.0201162	0.0232877	0.0216589	0.0206447	0.0191453	0.0179354	0.0207735	0.0216939	0.0235815	0.0167575	0.0135501	0.024113	0.0276603	0.0268667
L94D923P4	15	het	female	0.0234926	0.0200691	0.0203069	0.0214752	0.0178636	0.0221485	0.0234884	0.01524	0.0178516	0.0211951	0.0239688	0.0235838	0.0172737	0.0160163	0.0255865	0.0163007	0.0163095
L95D924P3	16	wt	female	0.0155984	0.0140521	0.0137205	0.0127415	0.0167938	0.0144769	0.0150791	0.0171582	0.0155825	0.0196012	0.0182319	0.0155715	0.0125104	0.0105576	0.015528	0.0205887	0.0169124
L95D924P4	16	het	female	0.0158368	0.0144054	0.0144446	0.0158354	0.0180802	0.0189504	0.015783	0.01136	0.0122011	0.0207697	0.0196191	0.0178166	0.0128957	0.0121172	0.0200705	0.017134	0.0215464
L106D916P3	19	wt	female	0.0180297	0.0153569	0.0144503	0.0117915	0.0157264	0.0150435	0.0123841	0.012874	0.0129628	0.018226	0.0188717	0.0167797	0.00814182	0.00943521	0.0170533	0.0190634	0.0149488
L106D916P5	19	het	female	0.0115868	0.0125326	0.0142474	0.0114979	0.0198466	0.0184034	0.0156358	0.00813843	0.0102435	0.0169895	0.0139133	0.0147852	0.00801374	0.0102843	0.0214743	0.0198262	0.0188579
Density is (counts/volume)/1 million

### Sheet: P14 Isocortex Combined
BrainID	Pair	Genotype	Sex	NeuN+Sox9-	NeuN-Sox9+	NeuN-Sox9-
L82D711P2	3	wt	male	68324.1	31862.5	38862.8
L82D711P3	3	het	male	78979.8	29499.7	46581.8
L87D868P2	5	het	male	78987.4	26709.7	43360.8
L87D868P1	5	wt	male	80414.2	28432.6	40678.9
L88D831P1	6	wt	male	75875.2	27365.7	29388.9
L88D837P2	6	het	male	84540.2	28911.2	38016
L94D923P1	8	wt	male	82941.3	31626.2	38044.3
L94D923P2	8	het	male	80882	31524.9	52135.9
L88D831P3	12	wt	female	77153.3	26868	36618
L88D831P4	12	het	female	68337.8	28271.2	37581.5
L92D830P3	14	wt	female	72053.7	16947.1	44665.9
L92D830P4	14	het	female	68576.9	21541.7	36867
L94D923P3	15	wt	female	63771.8	19132.5	34657.5
L94D923P4	15	het	female	81937.7	20398.9	43570.9
L95D924P3	16	wt	female	68526.3	14482	40246.5
L95D924P4	16	het	female	60956.8	15206	57445.7
L106D916P3	19	wt	female	73488.5	14096.4	51260.3
L106D916P5	19	het	female	81048.3	13415.4	59642.3
