## Supplementary material for "*Chd8* haploinsufficiency leads to molecular layer heterotopias and age-dependent cortical expansion": Summary of E18.5, P4 and P14 samples used for each analyses across multiple imaging modalities.

### Sheet: E18.5
Sample	PairNumber	Genotype	Sex	MLH Present	Number of MLH	MLH Volume	MRI Acquisition	MRI Comments	Lightsheet Acquisition	NIS Comments	Density Calculated	Density Comments
L110P2	pair1	WT	Female	no	0	0.00203125	No	Not imaged	Yes	Not measured	Not measured	Not measured
L110P3	pair1	Het	Female	no	0	0	No	Not imaged	Yes	Not measured	Not measured	Not measured
L111P5	pair2	WT	Female	no	0	0	No	Not imaged	Yes	Not measured	Not measured	Not measured
L111P7	pair2	Het	Female	no	0	0	No	Not imaged	Yes	Not measured	Not measured	Not measured
L112P4	pair3	Het	Female	no	0	0	No	Not imaged	Yes	Not measured	Not measured	Not measured
L112P6	pair3	WT	Female	no	0	0	No	Not imaged	Yes	Not measured	Not measured	Not measured
L114P3	pair4	WT	Female	no	0	0	No	Not imaged	Yes	Not measured	Not measured	Not measured
L114P5	pair4	Het	Female	no	0	0	No	Not imaged	Yes	Not measured	Not measured	Not measured
L115P2	pair5	Het	Female	yes	1	0.00085938	No	Not imaged	Yes	Not measured	Not measured	Not measured
L115P6	pair5	WT	Female	no	0	0	No	Not imaged	Yes	Not measured	Not measured	Not measured
L116P3	pair6	WT	Female	no	0	0	No	Not imaged	Yes	Not measured	Not measured	Not measured
L116P6	pair6	Het	Female	yes	5	0.012994	No	Not imaged	Yes	Not measured	Not measured	Not measured
L117P5	pair7	Het	Female	yes	3	0.203547	No	Not imaged	Yes	Not measured	Not measured	Not measured
L117P6	pair7	WT	Female	no	0	0	No	Not imaged	Yes	Not measured	Not measured	Not measured
L119P10	pair8	WT	Female	no	0	0	No	Not imaged	Yes	Not measured	Not measured	Not measured
L119P3	pair8	Het	Female	no	0	0	No	Not imaged	Yes	Not measured	Not measured	Not measured
L120P1	pair9	WT	Female	no	0	0	No	Not imaged	Yes	Not measured	Not measured	Not measured
L120P3	pair9	Het	Female	no	0	0	No	Not imaged	Yes	Not measured	Not measured	Not measured
L111P1	pair10	WT	Male	no	0	0	No	Not imaged	Yes	Not measured	Not measured	Not measured
L111P3	pair10	Het	Male	yes	1	0.00020313	No	Not imaged	Yes	Not measured	Not measured	Not measured
L112P10	pair11	Het	Male	yes	1	0.00032813	No	Not imaged	Yes	Not measured	Not measured	Not measured
L112P7	pair11	WT	Male	no	0	0	No	Not imaged	Yes	Not measured	Not measured	Not measured
L114P4	pair12	Het	Male	no	0	0	No	Not imaged	Yes	Not measured	Not measured	Not measured
L114P7	pair12	WT	Male	no	0	0	No	Not imaged	Yes	Not measured	Not measured	Not measured
L116P1	pair13	Het	Male	yes	2	0.00675	No	Not imaged	Yes	Not measured	Not measured	Not measured
L116P8	pair13	WT	Male	no	0	0	No	Not imaged	Yes	Not measured	Not measured	Not measured
L117P2	pair14	Het	Male	no	0	0	No	Not imaged	Yes	Not measured	Not measured	Not measured
L117P3	pair14	WT	Male	no	0	0	No	Not imaged	Yes	Not measured	Not measured	Not measured
L118P3	pair15	WT	Male	no	0	0	No	Not imaged	Yes	Not measured	Not measured	Not measured
L118P4	pair15	Het	Male	no	0	0	No	Not imaged	Yes	Not measured	Not measured	Not measured
L119P2	pair16	Het	Male	yes	1	0.00028125	No	Not imaged	Yes	Not measured	Not measured	Not measured
L119P5	pair16	WT	Male	no	0	0	No	Not imaged	Yes	Not measured	Not measured	Not measured
L120P2	pair17	WT	Male	no	0	0	No	Not imaged	Yes	Not measured	Not measured	Not measured
L120P5	pair17	Het	Male	yes	1	0.00020313	No	Not imaged	Yes	Not measured	Not measured	Not measured
L71P6	pair18	Het	Male	yes	1	0.00204688	No	Not imaged	Yes	Not measured	Not measured	Not measured
L71P7	pair18	WT	Male	no	0	0	No	Not imaged	Yes	Not measured	Not measured	Not measured
Samples used at E18.5

### Sheet: P4
Sample	PairNumber	Genotype	Sex	MLH Present	Number of MLH	MLH Volume	MRI Acquisition	MRI Comments	Lightsheet Acquisition	NIS Comments	Density Calculated	Density Comments
L21D708P4	Pair1	WT	Male	no	0	0	Yes	Accepted	No	Lost in Dissection	No	Lost in Dissection
L21D708P8	Pair1	Het	Male	no	0	0	Yes	Accepted	No	Lost in Dissection	No	Lost in Dissection
L21D708P1	Pair2	WT	Female	no	0	0	Yes	Accepted	No	Lost in Dissection	No	Lost in Dissection
L21D708P7	Pair2	Het	Female	no	0	0	Yes	Accepted	No	Lost in Dissection	No	Lost in Dissection
L35D719P1	Pair3	Het	Female	yes	1	0.00029688	Yes	Accepted	Yes	Yes	Yes	Yes
L35D719P4	Pair3	WT	Female	yes	1	0.00017188	Yes	Accepted	Yes	Yes	Yes	Yes
L35D719P3	Pair4	WT	Male	no	0	0	Yes	Accepted	Yes	Yes	Yes	Yes
L35D719P5	Pair4	Het	Male	no	0	0	Yes	Accepted	Yes	Yes	Yes	Yes
L57D855P4	Pair5	Het	Male	no	0	0	Yes	Deformed	Yes	Yes	No	MRI Deformed
L57D855P5	Pair5	WT	Male	no	0	0	Yes	Deformed	Yes	Yes	No	MRI Deformed
L57D855P1	Pair6	WT	Female	no	0	0	Yes	Accepted	Yes	Yes	Yes	Yes
L57D855P2	Pair6	Het	Female	yes	1	0.0246875	Yes	Accepted	Yes	Yes	Yes	Yes
L59D878P6	Pair7	WT	Male	no	0	0	Yes	Accepted	No	Lost in Dissection	No	Lost in Dissection
L59D878P8	Pair7	Het	Male	no	0	0	Yes	Accepted	No	Lost in Dissection	No	Lost in Dissection
L59D878P1	Pair8	WT	Female	no	0	0	Yes	Accepted	Yes	Yes	Yes	Yes
L59D878P5	Pair8	Het	Female	no	0	0	Yes	Accepted	Yes	Yes	Yes	Yes
L64D804P4	Pair9	WT	Male	no	0	0	Yes	Deformed	Yes	Yes	No	MRI Deformed
L64D804P6	Pair9	Het	Male	yes	6	0.00346875	Yes	Deformed	Yes	Yes	No	MRI Deformed
L64D804P3	Pair10	Het	Female	yes	2	0.00315625	Yes	Accepted	Yes	Yes	Yes	Yes
L64D804P9	Pair10	WT	Female	no	0	0	Yes	Accepted	Yes	Yes	Yes	Yes
L66D764P3	Pair11	WT	Male	no	0	0	Yes	Accepted	Yes	Yes	Yes	Yes
L66D764P8	Pair11	Het	Male	yes	1	9.375e-05	Yes	Accepted	Yes	Yes	Yes	Yes
L66D764P5	Pair12	Het	Female	yes	6	0.00479688	Yes	Accepted	Yes	Yes	Yes	Yes
L66D764P6	Pair12	WT	Female	no	0	0	Yes	Accepted	Yes	Yes	Yes	Yes
L69D764P6	Pair13	Het	Male	no	0	0	Yes	Accepted	Yes	Yes	Yes	Yes
L69D764P9	Pair13	WT	Male	yes	1	0.0048125	Yes	Accepted	Yes	Yes	Yes	Yes
L73D766P5	Pair14	Het	Male	yes	3	0.113859	Yes	Accepted	Yes	Yes	Yes	Yes
L73D766P7	Pair14	WT	Male	no	0	0	Yes	Accepted	Yes	Yes	Yes	Yes
L73D766P4	Pair15	Het	Female	yes	4	0.0110312	Yes	Accepted	Yes	Yes	Yes	Yes
L73D766P9	Pair15	WT	Female	no	0	0	Yes	Accepted	Yes	Yes	Yes	Yes
L74D769P4	Pair16	WT	Female	no	0	0	Yes	Deformed	Yes	Yes	No	MRI Deformed
L74D769P8	Pair16	Het	Female	yes	2	0.0650938	Yes	Deformed	Yes	Yes	No	MRI Deformed
L77D764P2	Pair17	WT	Male	no	0	0	Yes	Accepted	Yes	Extensive tissue loss	No	Extensive tissue loss
L77D764P9	Pair17	Het	Male	yes	1	0.003125	Yes	Accepted	Yes	Extensive tissue loss	No	Extensive tissue loss
L77D764P4	Pair18	WT	Female	yes	1	0.00042188	Yes	Accepted	Yes	Extensive tissue loss	No	Extensive tissue loss
L77D764P8	Pair18	Het	Female	yes	2	0.0104531	Yes	Accepted	Yes	Extensive tissue loss	No	Extensive tissue loss
L79D769P5	Pair19	WT	Male	no	0	0	Yes	Accepted	Yes	Yes	Yes	Yes
L79D769P8	Pair19	Het	Male	no	0	0	Yes	Accepted	Yes	Yes	Yes	Yes
L79D769P7	Pair20	WT	Female	yes	1	0.00998438	Yes	Accepted	Yes	Yes	Yes	Yes
L79D769P9	Pair20	Het	Female	no	0	0	Yes	Accepted	Yes	Yes	Yes	Yes
L91D814P2	Pair21	WT	Male	no	0	0	Yes	Accepted	Yes	Yes	Yes	Yes
L91D814P6	Pair21	Het	Male	no	0	0	Yes	Accepted	Yes	Yes	Yes	Yes
L91D814P4	Pair22	WT	Female	no	0	0	Yes	Accepted	Yes	Yes	Yes	Yes
L91D814P3	Pair22	Het	Female	no	0	0	Yes	Accepted	Yes	Yes	Yes	Yes
Samples used at P4

### Sheet: P14
Sample	PairNumber	Genotype	Sex	MLH Present	Number of MLH	MLH Volume	MRI Acquisition	MRI Comments	Lightsheet Acquisition	NIS Comments	Density Calculated	Density Comments
L86D867P4	11	Het	Female	no	0	0	Yes	Accepted	Yes	Yes	Yes	Yes
L86D867P3	11	WT	Female	no	0	0	Yes	Accepted	Yes	Yes	Yes	Yes
L88D831P4	12	Het	Female	no	0	0	Yes	Accepted	Yes	Yes	Yes	Yes
L88D831P3	12	WT	Female	no	0	0	Yes	Accepted	Yes	Yes	Yes	Yes
L90D914P4	13	Het	Female	no	0	0	Yes	Accepted	Yes	Not used. Imaging artifact	No	Imaging artifact
L90D914P3	13	WT	Female	no	0	0	Yes	Accepted	Yes	Not used. Pair with problem	No	Imaging artifact
L92D830P4	14	Het	Female	yes	1	0.0157813	Yes	Accepted	Yes	Yes	Yes	Yes
L92D830P3	14	WT	Female	no	0	0	Yes	Accepted	Yes	Yes	Yes	Yes
L94D923P4	15	Het	Female	yes	1	0.0004375	Yes	Accepted	Yes	Yes	Yes	Yes
L94D923P3	15	WT	Female	no	0	0	Yes	Accepted	Yes	Yes	Yes	Yes
L95D924P4	16	Het	Female	no	0	0	Yes	Accepted	Yes	Yes	Yes	Yes
L95D924P3	16	WT	Female	no	0	0	Yes	Accepted	Yes	Yes	Yes	Yes
L96D916P4	17	Het	Female	yes	1	0.0375	Yes	Accepted	Yes	Not used. Imaging artifact	No	Imaging artifact
L96D916P3	17	WT	Female	no	0	0	Yes	Accepted	Yes	Not used. Pair with problem	No	Imaging artifact
L102D830P2	18	Het	Female	no	0	0	Yes	Accepted	Yes	Not used. Imaging artifact	No	Imaging artifact
L102D830P1	18	WT	Female	no	0	0	Yes	Accepted	Yes	Not used. Pair with problem	No	Imaging artifact
L106D916P5	19	Het	Female	yes	1	0.0299375	Yes	Accepted	Yes	Yes	Yes	Yes
L106D916P3	19	WT	Female	no	0	0	Yes	Accepted	Yes	Yes	Yes	Yes
L72D759P3	1	Het	Male	yes	1	0.0299375	Yes	Accepted	Yes	Not used. Imaging artifact	No	Imaging artifact
L72D759P4	1	WT	Male	no	0	0	Yes	Accepted	Yes	Not used. Imaging artifact	No	Imaging artifact
L75D801P3	2	Het	Male	no	0	0	Yes	Accepted	Yes	Not used. Imaging artifact	No	Imaging artifact
L75D801P1	2	WT	Male	no	0	0	Yes	Accepted	Yes	Not used. Imaging artifact	No	Imaging artifact
L82D711P3	3	Het	Male	yes	1	0.0140625	Yes	Accepted	Yes	Yes	Yes	Yes
L82D711P2	3	WT	Male	yes	2	0.00690625	Yes	Accepted	Yes	Yes	Yes	Yes
L68D767P4	10	Het	Male	no	0	0	Yes	Accepted	Yes	Yes	Yes	Yes
L68D767P3	10	WT	Male	no	0	0	Yes	Accepted	Yes	Yes	Yes	Yes
L87D868P2	5	Het	Male	no	0	0	Yes	Accepted	Yes	Yes	Yes	Yes
L87D868P1	5	WT	Male	no	0	0	Yes	Accepted	Yes	Yes	Yes	Yes
L88D837P2	6	Het	Male	yes	1	0.0167188	Yes	Accepted	Yes	Yes	Yes	Yes
L88D831P1	6	WT	Male	no	0	0	Yes	Accepted	Yes	Yes	Yes	Yes
L920830P2	7	Het	Male	no	0	0	Yes	Accepted	Yes	Not used. Pair with problem	No	Imaging artifact
L92D830P1	7	WT	Male	no	0	0	Yes	Accepted	Yes	Not used. Imaging artifact	No	Imaging artifact
L94D923P2	8	Het	Male	no	0	0	Yes	Accepted	Yes	Not used. Imaging artifact	No	Imaging artifact
L94D923P1	8	WT	Male	no	0	0	Yes	Accepted	Yes	Not used. Pair with problem	No	Imaging artifact
L95D924P2	9	Het	Male	no	0	0	Yes	Accepted	Yes	Not used. Pair with problem	No	Imaging artifact
L95D924P1	9	WT	Male	no	0	0	Yes	Accepted	Yes	Not used. Imaging artifact	No	Imaging artifact
L97P2	4	Het	Male	no	0	0	No	Not Imaged	Yes	Yes	No	No MRI
L97P1	4	WT	Male	no	0	0	No	Not Imaged	Yes	Yes	No	No MRI
Samples used at P14
