## Supplementary material for "*Chd8* haploinsufficiency leads to molecular layer heterotopias and age-dependent cortical expansion": Summary statistics of colocalization with TO-PRO-3 across cortical regions between WT and Chd8V986*/+ million counts/mm3.

### Sheet: Brn2-Ctip2- Density
Region	CellClass	WT_Mean_M	WT_SD_M	HET_Mean_M	HET_SD_M	Raw_P	FDR_P
Agranular insular area	Brn2-Ctip2-	0.131898	0.0194851	0.149469	0.0218249	6.77773e-05	0.00460886
Anterior cingulate area	Brn2-Ctip2-	0.124594	0.0209163	0.141426	0.025388	0.0514164	0.233088
Auditory areas	Brn2-Ctip2-	0.182707	0.0291434	0.198232	0.0408224	0.205554	0.450892
Ectorhinal area	Brn2-Ctip2-	0.133301	0.0173599	0.147643	0.0318744	0.146426	0.39828
Frontal pole cerebral cortex	Brn2-Ctip2-	0.124631	0.0248791	0.146879	0.0284512	0.0311255	0.176378
Gustatory areas	Brn2-Ctip2-	0.162845	0.0316176	0.181362	0.027267	0.00110966	0.0377285
Infralimbic area	Brn2-Ctip2-	0.136802	0.0327696	0.152126	0.0301617	0.117718	0.358701
Orbital area	Brn2-Ctip2-	0.133511	0.0325125	0.158641	0.0299436	0.00639112	0.0949591
Perirhinal area	Brn2-Ctip2-	0.119384	0.0174835	0.130414	0.0313702	0.197686	0.448089
Posterior parietal association areas	Brn2-Ctip2-	0.17656	0.0365943	0.210489	0.0364359	0.0192547	0.130932
Prelimbic area	Brn2-Ctip2-	0.117473	0.0286023	0.130777	0.0294049	0.171976	0.433124
Retrosplenial area	Brn2-Ctip2-	0.15546	0.0310332	0.188662	0.0365997	0.0109869	0.0949591
Somatomotor areas	Brn2-Ctip2-	0.150366	0.0225099	0.170634	0.0180996	0.0119588	0.0949591
Somatosensory areas	Brn2-Ctip2-	0.167461	0.0263963	0.191678	0.0261853	0.00403705	0.0915064
Temporal association areas	Brn2-Ctip2-	0.166742	0.0240381	0.173416	0.0378823	0.469661	0.712146
Visceral area	Brn2-Ctip2-	0.156982	0.0218838	0.163936	0.0339998	0.471273	0.712146
Visual areas	Brn2-Ctip2-	0.176858	0.033152	0.213087	0.0433492	0.00911104	0.0949591

### Sheet: Brn2-Ctip2+ Density
Region	CellClass	WT_Mean_M	WT_SD_M	HET_Mean_M	HET_SD_M	Raw_P	FDR_P
Agranular insular area	Brn2-Ctip2+	0.0364503	0.0136777	0.0371234	0.0132917	0.851408	0.94911
Anterior cingulate area	Brn2-Ctip2+	0.0344412	0.0137925	0.0401607	0.0139899	0.188585	0.4422
Auditory areas	Brn2-Ctip2+	0.0444157	0.0170281	0.0426547	0.0142853	0.688697	0.836275
Ectorhinal area	Brn2-Ctip2+	0.042752	0.0169726	0.0446278	0.0164401	0.671315	0.829989
Frontal pole cerebral cortex	Brn2-Ctip2+	0.0203656	0.00571085	0.0226878	0.00773054	0.38396	0.62165
Gustatory areas	Brn2-Ctip2+	0.0387817	0.0141663	0.0408218	0.0133428	0.533476	0.740334
Infralimbic area	Brn2-Ctip2+	0.034739	0.0178883	0.0403157	0.019004	0.314925	0.591641
Orbital area	Brn2-Ctip2+	0.0323131	0.0152897	0.0366256	0.0147359	0.343911	0.591641
Perirhinal area	Brn2-Ctip2+	0.0440708	0.0164828	0.0476355	0.0203683	0.500366	0.723934
Posterior parietal association areas	Brn2-Ctip2+	0.052379	0.0170782	0.0521968	0.0156503	0.970572	0.985059
Prelimbic area	Brn2-Ctip2+	0.024595	0.0100351	0.0275247	0.0104178	0.310503	0.591641
Retrosplenial area	Brn2-Ctip2+	0.0386722	0.012131	0.0395333	0.0132999	0.822916	0.944092
Somatomotor areas	Brn2-Ctip2+	0.0369774	0.0122159	0.0390884	0.00944377	0.482122	0.712702
Somatosensory areas	Brn2-Ctip2+	0.0456809	0.0158986	0.0455372	0.0105524	0.969332	0.985059
Temporal association areas	Brn2-Ctip2+	0.0412574	0.0158258	0.0408557	0.0142028	0.925181	0.983004
Visceral area	Brn2-Ctip2+	0.0345177	0.0147884	0.0345842	0.0121736	0.986594	0.986594
Visual areas	Brn2-Ctip2+	0.0503509	0.0167838	0.0524821	0.0188378	0.618867	0.794018

### Sheet: Brn2+Ctip2- Density
Region	CellClass	WT_Mean_M	WT_SD_M	HET_Mean_M	HET_SD_M	Raw_P	FDR_P
Agranular insular area	Brn2+Ctip2-	0.0421979	0.0224636	0.0335324	0.0196365	0.123153	0.358701
Anterior cingulate area	Brn2+Ctip2-	0.0566558	0.028038	0.0444067	0.0283023	0.1266	0.358701
Auditory areas	Brn2+Ctip2-	0.0640645	0.0423691	0.0609826	0.0384093	0.733229	0.859648
Ectorhinal area	Brn2+Ctip2-	0.0323199	0.0255651	0.0308856	0.0245786	0.833023	0.944092
Frontal pole cerebral cortex	Brn2+Ctip2-	0.061888	0.0185446	0.0609912	0.0236572	0.898572	0.983004
Gustatory areas	Brn2+Ctip2-	0.0407168	0.0283821	0.028983	0.0202598	0.0469862	0.228219
Infralimbic area	Brn2+Ctip2-	0.0398548	0.0306363	0.0299244	0.0272851	0.365091	0.605517
Orbital area	Brn2+Ctip2-	0.0660916	0.0223115	0.058444	0.029586	0.44633	0.705824
Perirhinal area	Brn2+Ctip2-	0.02682	0.018607	0.0265743	0.0221572	0.962613	0.985059
Posterior parietal association areas	Brn2+Ctip2-	0.109219	0.0579009	0.10328	0.0462752	0.609427	0.794018
Prelimbic area	Brn2+Ctip2-	0.0595554	0.0214212	0.0543307	0.0296428	0.582177	0.776236
Retrosplenial area	Brn2+Ctip2-	0.0626089	0.0433135	0.0509102	0.0339201	0.111207	0.358701
Somatomotor areas	Brn2+Ctip2-	0.0685477	0.0243544	0.0603102	0.0270047	0.285538	0.588382
Somatosensory areas	Brn2+Ctip2-	0.0794837	0.0413022	0.0687414	0.0315833	0.167417	0.433124
Temporal association areas	Brn2+Ctip2-	0.0503032	0.0358883	0.0468782	0.0341835	0.663951	0.829989
Visceral area	Brn2+Ctip2-	0.0371742	0.0266377	0.0283469	0.0194942	0.0795344	0.300463
Visual areas	Brn2+Ctip2-	0.0862038	0.04946	0.0818926	0.0399083	0.576804	0.776236

### Sheet: NeuN-Sox9- Density
Region	CellClass	WT_Mean_Density	WT_SD_Density	HET_Mean_Density	HET_SD_Density	Raw_P	FDR_P
Agranular insular area	NeuN- Sox9-	0.0362464	0.00657048	0.0415861	0.00815841	0.00387008	0.0219304
Anterior cingulate area	NeuN- Sox9-	0.0378305	0.00467331	0.0446024	0.00871197	0.00200576	0.017049
Auditory areas	NeuN- Sox9-	0.0373508	0.00849406	0.0421798	0.0106412	0.110075	0.124751
Ectorhinal area	NeuN- Sox9-	0.0343182	0.00753004	0.0402888	0.00961475	0.0218438	0.0450908
Frontal pole cerebral cortex	NeuN- Sox9-	0.0302018	0.00658248	0.0339048	0.0091855	0.129242	0.129497
Gustatory areas	NeuN- Sox9-	0.0364477	0.00707584	0.0449067	0.0159781	0.0252127	0.0450908
Infralimbic area	NeuN- Sox9-	0.0434796	0.0070373	0.0510011	0.0169762	0.0579069	0.0748406
Orbital area	NeuN- Sox9-	0.0422437	0.00788082	0.0473823	0.00961339	0.0200773	0.0450908
Perirhinal area	NeuN- Sox9-	0.0368084	0.00797095	0.0411256	0.00806437	0.0609889	0.0748406
Posterior parietal association areas	NeuN- Sox9-	0.0413064	0.0102831	0.0500994	0.0167283	0.0616334	0.0748406
Prelimbic area	NeuN- Sox9-	0.0333668	0.00403705	0.0388518	0.00649313	0.000185799	0.00315858
Retrosplenial area	NeuN- Sox9-	0.0439289	0.00783388	0.0521154	0.0127362	0.0228423	0.0450908
Somatomotor areas	NeuN- Sox9-	0.0382049	0.0058788	0.0434401	0.00786589	0.00957107	0.0325416
Somatosensory areas	NeuN- Sox9-	0.0393704	0.00683151	0.0471354	0.0101213	0.0065189	0.0277053
Temporal association areas	NeuN- Sox9-	0.0370773	0.00829984	0.0410945	0.00847851	0.129497	0.129497
Visceral area	NeuN- Sox9-	0.0402402	0.005809	0.0465643	0.0119885	0.0296802	0.0458694
Visual areas	NeuN- Sox9-	0.0429912	0.0117765	0.0525489	0.0142045	0.026524	0.0450908
Note: Means and SDs are in Million Counts/mm3

### Sheet: NeuN-Sox9+ Density
Region	CellClass	WT_Mean_Density	WT_SD_Density	HET_Mean_Density	HET_SD_Density	Raw_P	FDR_P
Agranular insular area	NeuN- Sox9+	0.0246431	0.00633383	0.0256574	0.00605297	0.226844	0.694298
Anterior cingulate area	NeuN- Sox9+	0.0218051	0.00510361	0.0192046	0.00642998	0.053629	0.588972
Auditory areas	NeuN- Sox9+	0.028001	0.0103392	0.0286809	0.00923423	0.717025	0.870673
Ectorhinal area	NeuN- Sox9+	0.0304147	0.0099896	0.0325751	0.0117106	0.245046	0.694298
Frontal pole cerebral cortex	NeuN- Sox9+	0.0208146	0.00610535	0.0213701	0.00737465	0.667094	0.870673
Gustatory areas	NeuN- Sox9+	0.0223374	0.00837934	0.0232131	0.00676909	0.58664	0.831073
Infralimbic area	NeuN- Sox9+	0.0292187	0.00839074	0.0290648	0.00835007	0.934174	0.934174
Orbital area	NeuN- Sox9+	0.0277375	0.00822979	0.0305075	0.00953977	0.0692908	0.588972
Perirhinal area	NeuN- Sox9+	0.0321346	0.00874343	0.0309376	0.0115862	0.514391	0.831073
Posterior parietal association areas	NeuN- Sox9+	0.0215499	0.00942916	0.01978	0.00813727	0.428401	0.809202
Prelimbic area	NeuN- Sox9+	0.0217442	0.00519203	0.0214158	0.00697263	0.811928	0.886436
Retrosplenial area	NeuN- Sox9+	0.0213606	0.00838913	0.0191083	0.00757242	0.240637	0.694298
Somatomotor areas	NeuN- Sox9+	0.0211669	0.00557302	0.0209957	0.00520581	0.834293	0.886436
Somatosensory areas	NeuN- Sox9+	0.0224987	0.00738781	0.0240847	0.00674412	0.134692	0.694298
Temporal association areas	NeuN- Sox9+	0.0305195	0.0105572	0.0323093	0.0100882	0.343024	0.728927
Visceral area	NeuN- Sox9+	0.0279931	0.0092494	0.0273523	0.00778084	0.543326	0.831073
Visual areas	NeuN- Sox9+	0.0261033	0.0100366	0.0280418	0.00949023	0.333133	0.728927
Note: Means and SDs are in Million Counts/mm3

### Sheet: NeuN+Sox9- Density
Region	CellClass	WT_Mean_Density	WT_SD_Density	HET_Mean_Density	HET_SD_Density	Raw_P	FDR_P
Agranular insular area	NeuN+ Sox9-	0.0653231	0.00715103	0.0677698	0.00650264	0.290268	0.670985
Anterior cingulate area	NeuN+ Sox9-	0.0592101	0.00776521	0.0537392	0.00784775	0.0427093	0.363029
Auditory areas	NeuN+ Sox9-	0.0883276	0.0106308	0.0880018	0.0129572	0.926032	0.926032
Ectorhinal area	NeuN+ Sox9-	0.0758963	0.00880131	0.0781663	0.0119428	0.477725	0.738302
Frontal pole cerebral cortex	NeuN+ Sox9-	0.0416606	0.00676425	0.0467091	0.0127543	0.12142	0.670985
Gustatory areas	NeuN+ Sox9-	0.0817739	0.00887554	0.0825071	0.0112779	0.829458	0.926032
Infralimbic area	NeuN+ Sox9-	0.0872911	0.0142662	0.0824961	0.0119538	0.274131	0.670985
Orbital area	NeuN+ Sox9-	0.0878191	0.0107825	0.0900652	0.00632508	0.439415	0.738302
Perirhinal area	NeuN+ Sox9-	0.0580409	0.00914605	0.0575588	0.00993093	0.879129	0.926032
Posterior parietal association areas	NeuN+ Sox9-	0.0877131	0.0126085	0.0926934	0.019312	0.315758	0.670985
Prelimbic area	NeuN+ Sox9-	0.0619564	0.00844967	0.0590679	0.00754481	0.275942	0.670985
Retrosplenial area	NeuN+ Sox9-	0.062277	0.00427042	0.0669402	0.0174859	0.254003	0.670985
Somatomotor areas	NeuN+ Sox9-	0.0593341	0.00526507	0.0600242	0.00728527	0.744257	0.903741
Somatosensory areas	NeuN+ Sox9-	0.0808559	0.00939601	0.0829533	0.008618	0.448857	0.738302
Temporal association areas	NeuN+ Sox9-	0.0841085	0.0109192	0.0855344	0.0110501	0.658634	0.903741
Visceral area	NeuN+ Sox9-	0.0746111	0.00918956	0.0732595	0.0116006	0.70005	0.903741
Visual areas	NeuN+ Sox9-	0.0911219	0.0192185	0.104953	0.0188634	0.00856681	0.145636
Note: Means and SDs are in Million Counts/mm3
