## Supplementary material for "*Chd8* haploinsufficiency leads to molecular layer heterotopias and age-dependent cortical expansion": Raw values of colocalization with TO-PRO-3 across cortical regions for all samples

### Sheet: Brn2-Ctip2-
BrainID	Pair	Genotype	Sex	Agranular insular area	Anterior cingulate area	Auditory areas	Ectorhinal area	Frontal pole cerebral cortex	Gustatory areas	Infralimbic area	Orbital area	Perirhinal area	Posterior parietal association areas	Prelimbic area	Retrosplenial area	Somatomotor areas	Somatosensory areas	Temporal association areas	Visceral area	Visual areas
L73D766P4	15	het	female	448777	330095	265902	77610	66091	101391	61556	416254	30012	182048	128741	931781	1690183	2052969	148351	83551	890063
L35D719P5	4	het	male	591184	408749	256870	73877	69045	163901	81744	496335	29037	170912	161472	826535	1757901	2381770	119368	131017	754332
L73D766P5	14	het	male	478374	338207	359879	98793	84183	120583	70693	509363	42263	188380	181891	993887	1765049	2255715	192120	102040	998278
L91D814P6	21	het	male	492158	299378	340486	89762	73160	124154	70070	406719	41253	159660	134702	830300	1663517	2010941	174782	105593	793575
L69D764P6	13	het	male	535681	345878	357933	125806	65327	134573	79718	436223	51978	168695	121188	904426	1755312	2540355	241080	133735	1073302
L77D764P9	17	het	male	299753	173702	181466	53688	58075	79718	32894	272904	22726	112639	76431	471759	1071244	1204656	91343	54796	522561
L59D878P5	8	het	female	493213	260840	341684	94636	72992	117632	65581	440719	49024	151902	137964	897421	1488469	1973477	196146	119287	962883
L66D764P5	12	het	female	493165	301434	350827	99069	75054	131219	77030	422786	47021	165712	143424	892443	1644778	2158158	196516	121637	968636
L64D804P3	10	het	female	571949	287956	317222	91861	72546	137280	72130	475417	42512	143322	128866	819010	1765723	2214697	169440	126545	799326
L74D769P8	16	het	female	399127	240553	292807	70975	83062	102855	58203	414661	32184	114328	122613	705409	1503227	1806985	154401	84541	764791
L57D855P2	6	het	female	464152	319223	328035	101682	89224	125007	51248	384030	44846	186092	128356	1003123	1610911	1977990	177231	100045	1104163
L79D769P9	20	het	female	479679	296863	364433	88019	69479	123326	69646	407422	37651	160306	122296	849180	1604834	2052511	183523	108184	848035
L66D764P8	11	het	male	503889	357969	341915	91021	95083	127912	76871	535966	38139	166452	176356	717300	1670104	2202336	156052	104738	798182
L91D814P3	22	het	female	472315	335062	346695	85232	81283	130250	68681	456522	36888	172929	154485	885505	1753054	2149515	173635	107646	910505
L64D804P6	9	het	male	594725	312795	328802	96032	65938	147756	79235	465688	41384	154518	133634	846253	1756246	2153701	173023	128399	790974
L57D855P4	5	het	male	490199	282738	309182	81664	84226	127721	60091	400930	36902	144766	149282	740091	1667359	2073903	158160	99491	779243
L66D764P3	11	wt	male	424245	256518	288161	75313	74859	98995	50918	386406	33144	159212	106606	629335	1522254	1714067	124307	88971	675464
L59D878P2	8	wt	female	451808	201278	292318	85363	59133	115732	35271	297254	34817	132088	93104	677224	1266537	1749870	171885	101432	791911
L64D804P4	9	wt	male	559503	322972	349288	105854	63309	156811	55172	493091	46284	149066	121780	670893	1676088	2120167	180028	106510	809718
L35D719P3	4	wt	male	416242	232138	292209	77087	50562	131674	32292	328190	28643	101578	85299	523819	1221316	1657140	139222	73973	617821
L69D764P9	13	wt	male	494151	326234	378964	96236	76289	114198	62847	432414	46265	134787	152085	704540	1683453	2249955	214704	106775	889910
L57D855P1	6	wt	female	375603	203173	269276	65885	53834	110985	41720	309659	28293	103859	87953	551469	1173885	1531330	134869	89823	583551
L77D764P2	17	wt	male	285449	217790	214418	70455	60556	69822	51787	269658	33549	120783	97897	500450	1297455	1388515	119009	93243	455986
L74D769P4	16	wt	female	345215	183946	173680	54489	62673	70342	51482	276959	24982	76431	94792	474591	1070555	1165062	113510	73473	526459
L91D814P2	21	wt	male	408122	250109	250282	74203	54051	116303	64820	310558	30542	116103	106164	642527	1282916	1782127	137930	110132	653334
L66D764P6	12	wt	female	525805	366186	377582	96667	78156	132900	82484	533784	47541	205150	168199	947982	1813319	2480573	199866	128355	1028731
L57D855P5	5	wt	male	487129	314927	338280	82011	81418	130577	68753	438515	33439	155078	152239	877762	1765891	2312486	176333	108788	886114
L73D766P9	15	wt	female	454796	329388	285116	86469	68954	108972	70707	410137	35329	161769	133565	872046	1614696	2014460	161426	94630	903520
L73D766P7	14	wt	male	477049	342105	360502	79957	54848	124539	69716	451719	35442	163627	145145	912823	1553122	2313439	195671	114433	937711
L79D769P7	20	wt	female	435965	265305	287396	86595	63078	104985	65762	336732	36596	144715	113531	749996	1399547	1931087	167335	109443	808550
L91D814P4	22	wt	female	425598	275134	285788	83090	51299	109075	45873	285758	34633	134543	92668	595366	1258460	1603326	158103	97520	678088
L64D804P9	10	wt	female	487454	290139	350256	92709	76540	129074	74825	438646	41621	157330	144379	847435	1616032	2027845	175251	112261	781578
Counts

### Sheet: Brn2+Ctip2-
BrainID	Pair	Genotype	Sex	Agranular insular area	Anterior cingulate area	Auditory areas	Ectorhinal area	Frontal pole cerebral cortex	Gustatory areas	Infralimbic area	Orbital area	Perirhinal area	Posterior parietal association areas	Prelimbic area	Retrosplenial area	Somatomotor areas	Somatosensory areas	Temporal association areas	Visceral area	Visual areas
L73D766P4	15	het	female	38783	46343	5972	676	20019	2118	7811	135079	228	15256	51481	44455	330648	159021	2317	1410	80073
L35D719P5	4	het	male	63448	58718	205230	47935	8448	16705	5044	38098	20381	82898	16638	267709	313846	623059	116288	20129	462544
L73D766P5	14	het	male	59523	37645	30274	1761	31222	8535	1236	96407	807	32618	26545	61764	384878	427698	5967	5002	122635
L91D814P6	21	het	male	102798	96641	70878	8652	39240	18195	8164	124755	4675	85693	56736	178951	597056	754208	32996	13186	307519
L69D764P6	13	het	male	109086	85382	109710	23505	33186	21333	19624	206169	7495	85025	61194	147938	541221	803780	43790	19533	304735
L77D764P9	17	het	male	258975	218726	176135	37896	56308	45756	38033	318543	18818	114356	130931	484811	1107637	1225193	82321	43967	472615
L59D878P5	8	het	female	89105	113615	81665	16518	28118	14010	8359	120191	8965	81828	42935	127358	528418	732057	35167	10694	286888
L66D764P5	12	het	female	86457	74459	38028	4098	37353	10980	4786	162636	1886	67843	52789	88535	528955	585025	10730	7406	192772
L64D804P3	10	het	female	84581	116553	106643	19494	37137	13349	21106	162108	8916	92217	62477	275351	511613	674399	51623	15932	405858
L74D769P8	16	het	female	185755	154305	151075	28257	31664	42928	16958	196628	7807	116345	60767	403281	776271	1130117	56937	30242	492304
L57D855P2	6	het	female	165966	150169	158283	34259	31150	36351	25069	236169	11803	128098	75624	359846	852269	1198778	79924	34488	576924
L79D769P9	20	het	female	87331	86174	59371	6365	30501	16606	10344	120799	2805	77049	60384	169097	597054	696177	21281	13559	256852
L66D764P8	11	het	male	97160	66880	99048	23817	22065	14163	7981	137959	13265	57068	40146	240344	501663	613763	59504	22728	323018
L91D814P3	22	het	female	55862	44272	64563	9540	25656	9129	1052	94726	4011	63739	31762	148320	367800	641729	32569	9252	289237
L64D804P6	9	het	male	104479	97458	87977	11338	31208	17012	7969	163820	5083	93996	57755	213785	558953	729659	34876	12019	373820
L57D855P4	5	het	male	85171	89786	63760	15134	22209	15031	11797	145877	7895	64869	42547	175084	425361	584943	33055	19098	281917
L66D764P3	11	wt	male	175271	148100	85081	22485	43337	33200	23187	215107	13195	84442	73200	339302	736746	858707	57679	23316	397237
L59D878P2	8	wt	female	172053	116134	122073	30885	21443	34300	13580	195259	9974	98211	47942	242992	731314	1143661	44920	27444	380893
L64D804P4	9	wt	male	98139	95540	65155	12016	18152	15724	14818	126973	6384	89969	79374	292727	626274	758220	30959	17364	350716
L35D719P3	4	wt	male	184146	172109	116615	23389	18053	31196	38338	240509	9915	102177	62075	413904	810854	1084530	57578	32584	465989
L69D764P9	13	wt	male	102103	92541	45918	5516	30731	22106	5689	133863	2575	35345	37329	98444	517635	545344	16234	7900	187301
L57D855P1	6	wt	female	150460	179086	104971	21271	26437	25255	22568	213240	10236	121821	73123	401346	796319	1096171	56952	32113	479862
L77D764P2	17	wt	male	238122	187120	175000	29985	44064	57448	30318	245923	9486	113697	73332	459674	855919	1333822	76634	40416	502247
L74D769P4	16	wt	female	243352	178435	207072	49044	50144	63823	25011	252101	14689	140534	100985	543607	989945	1503993	98743	48446	656725
L91D814P2	21	wt	male	127947	136749	127156	27222	29674	25939	13907	177424	11550	95450	56528	285798	647111	899444	63661	26862	377955
L66D764P6	12	wt	female	42757	45728	27410	2884	27892	4230	1356	91795	1077	21114	32823	51153	314799	324652	9145	3018	113020
L57D855P5	5	wt	male	70774	75882	80965	16352	23292	13588	8490	135640	7697	61911	37979	150030	414899	520465	40099	13462	283586
L73D766P9	15	wt	female	46176	33181	6678	394	28715	5640	3256	146965	221	21649	47972	30397	375158	225863	1605	1686	49262
L73D766P7	14	wt	male	38140	39863	39398	1275	19602	3633	1088	100942	512	56709	20693	72645	306531	353323	6622	2329	194759
L79D769P7	20	wt	female	130824	136766	127430	20931	31607	31983	16713	190113	6500	91787	71433	235845	711851	956624	46981	23604	320129
L91D814P4	22	wt	female	157207	116483	123945	21220	28705	34618	27988	186744	9310	99036	70889	284952	749360	1037938	51448	32191	408870
L64D804P9	10	wt	female	100764	90736	72050	12198	31406	12213	6135	142281	7332	67714	53684	200968	542041	682714	33500	16305	291762
Counts

### Sheet: Brn2-Ctip2+
BrainID	Pair	Genotype	Sex	Agranular insular area	Anterior cingulate area	Auditory areas	Ectorhinal area	Frontal pole cerebral cortex	Gustatory areas	Infralimbic area	Orbital area	Perirhinal area	Posterior parietal association areas	Prelimbic area	Retrosplenial area	Somatomotor areas	Somatosensory areas	Temporal association areas	Visceral area	Visual areas
L73D766P4	15	het	female	105051	98960	82999	34983	12611	25097	24482	115193	15217	60496	39426	261742	411152	576696	49152	26476	326323
L35D719P5	4	het	male	116851	72114	52953	19581	10408	28228	22994	140341	11475	33995	30101	108103	351554	489846	25496	16802	168922
L73D766P5	14	het	male	142912	122496	87612	38026	8531	31007	25643	99671	19676	49675	40989	235543	431396	579445	54710	30649	295046
L91D814P6	21	het	male	167844	99617	95774	34347	14552	42770	24378	136575	17043	47815	35834	189405	451500	622997	51863	30335	253560
L69D764P6	13	het	male	85017	75341	64562	22758	7141	17310	19268	83786	9840	15825	23615	138983	243600	369976	41889	20621	153392
L77D764P9	17	het	male	64339	38416	29018	13538	9770	18126	4845	53339	4957	30270	14374	84298	265509	329694	19098	12168	105367
L59D878P5	8	het	female	77383	58808	32345	13665	9685	21465	12213	82129	5923	19738	21837	130085	249503	323148	19105	13314	113023
L66D764P5	12	het	female	147767	104311	79077	26428	14374	30919	19573	120749	16326	42818	33715	223158	487240	552002	39794	15797	258554
L64D804P3	10	het	female	79357	87770	57709	22711	4713	19917	6635	34473	11708	39709	13357	166862	318318	433832	32601	16101	173577
L74D769P8	16	het	female	121438	82959	58943	24142	17794	25440	19339	122823	12260	42407	31649	170133	397483	521726	38018	23473	211050
L57D855P2	6	het	female	101895	99698	52871	17115	14923	26077	16519	103959	10574	31727	29879	176863	381013	432186	27893	20541	157183
L79D769P9	20	het	female	149498	96392	75081	37070	12001	33457	18790	107955	21364	45470	30150	204444	419461	571546	49513	28409	249606
L66D764P8	11	het	male	67168	36243	49201	18536	8899	18440	2484	35743	8358	27836	10983	87945	211389	278689	27070	12443	129609
L91D814P3	22	het	female	188913	118515	94210	34546	16302	40809	25410	147089	19086	46257	40637	218450	493531	631084	50271	32027	252443
L64D804P6	9	het	male	108050	76336	47895	24074	6991	29323	13794	60730	13353	24502	22845	115623	302224	365112	29363	16621	142271
L57D855P4	5	het	male	62333	92542	61234	23497	11093	17964	10136	61324	12343	33909	24109	177430	321423	368783	33391	13580	190715
L66D764P3	11	wt	male	43943	14500	32886	9049	4896	13322	1850	19765	3440	10627	3770	50707	144275	198991	16151	5964	70103
L59D878P2	8	wt	female	109316	61616	86963	27483	10941	28176	10711	76157	13718	52714	21726	181157	364519	628221	48249	26169	254300
L64D804P4	9	wt	male	43646	49378	27225	11561	6140	11843	7812	41780	6944	12998	14139	79147	168124	227375	18312	8396	90563
L35D719P3	4	wt	male	76484	60284	60696	24190	6527	22514	7548	52306	12039	28064	14204	137141	261193	414435	35900	17916	158016
L69D764P9	13	wt	male	81107	30773	42615	14868	16181	12449	5957	62710	9523	42036	18436	242953	178183	303683	23300	13314	254575
L57D855P1	6	wt	female	119426	92781	99818	33251	8985	29565	14213	77920	14872	48744	23525	195366	362762	582735	52315	24630	227944
L77D764P2	17	wt	male	120277	89504	56170	22982	9419	27475	18562	98207	13145	46467	26945	165257	366830	512544	31087	26121	140203
L74D769P4	16	wt	female	91503	55881	38404	10853	12404	20599	11469	94299	5403	27818	24836	98225	309544	360771	19197	11599	122276
L91D814P2	21	wt	male	199913	106067	116995	39531	12656	40103	27951	158472	19498	54768	37698	221734	486605	754786	64245	37962	301693
L66D764P6	12	wt	female	95625	52214	49175	20564	8597	16872	9570	49869	12322	28336	16343	151530	288886	312320	28972	14190	170759
L57D855P5	5	wt	male	141826	120378	103985	32215	18011	28072	23832	123753	15498	49987	45157	266241	390323	536798	52134	23222	303714
L73D766P9	15	wt	female	168236	105078	99679	36128	13721	35836	23055	133159	15558	63553	31024	240645	519079	789394	48637	31629	309493
L73D766P7	14	wt	male	130817	88312	92179	34919	9564	20556	21959	113414	19239	51290	34861	230989	416556	550708	52122	22332	310075
L79D769P7	20	wt	female	157590	86390	82962	36226	10875	35457	20846	119518	18363	47933	27872	176201	404437	635526	51716	32445	242888
L91D814P4	22	wt	female	126115	87246	85008	27954	9863	33057	14993	89811	13774	38063	28980	133356	336735	516845	44836	25593	230711
L64D804P9	10	wt	female	124925	103984	63416	21813	12364	29054	16983	93715	11233	40928	32770	188449	473336	527493	31723	19189	179465
Counts

### Sheet: NeuN-Sox9-
BrainID	Pair	Genotype	Sex	Anterior cingulate area	Infralimbic area	Agranular insular area	Frontal pole cerebral cortex	Somatosensory areas	Visual areas	Posterior parietal association areas	Temporal association areas	Visceral area	Orbital area	Retrosplenial area	Ectorhinal area	Perirhinal area	Prelimbic area	Somatomotor areas	Auditory areas	Gustatory areas
L88D831P4	12	het	female	90766	25359	128837	12287	560748	182784	40901	40925	42013	95936	194960	26320	13313	37284	376527	78265	32308
L88D831P3	12	wt	female	85797	18129	133305	15344	615031	206341	44251	34573	38733	92656	208459	20761	9155	32820	413651	58458	35340
L92D830P4	14	het	female	92838	20500	144387	14304	534997	211634	38689	36015	30575	111044	206992	24022	11653	36097	414045	57690	30386
L92D830P3	14	wt	female	88614	17805	142084	11016	630165	418596	45169	59819	39844	97782	222490	29372	14049	32315	439463	105866	32128
L94D923P4	15	het	female	101976	22124	142487	17169	661040	269103	48022	52722	46762	126285	243577	31488	16583	43158	453921	92746	34809
L94D923P3	15	wt	female	80705	18691	109804	11643	582552	184717	36704	40881	33238	96940	163284	20962	9881	35790	370721	80165	29362
L95D924P4	16	het	female	122451	26341	182134	18405	857619	488452	91745	69749	52017	146967	432937	40226	17682	46866	527948	143308	41823
L95D924P3	16	wt	female	97359	19968	144860	16325	637662	221701	49558	45505	40350	130629	219385	25725	11391	41750	459997	88849	33666
L106D916P5	19	het	female	165638	28996	181415	21412	830863	298714	61045	57551	51779	151952	291877	31349	13947	64150	578857	115332	49638
L106D916P3	19	wt	female	103684	21855	148214	16138	697059	285286	59283	50135	41538	117154	280865	28214	12442	40660	460354	101057	38173
L82D711P3	3	het	male	113138	21005	121485	15946	665888	302028	73041	42192	33488	121755	324999	19722	9599	42087	444483	87606	26737
L82D711P2	3	wt	male	99751	18470	113248	15538	585403	201915	46293	36128	31321	112018	218536	19921	9712	37828	417255	78213	28987
L87D868P2	5	het	male	119132	20221	119745	14521	656074	242572	48586	40315	33870	100161	251237	20246	11236	40723	487844	89758	25601
L87D868P1	5	wt	male	82422	17615	135015	14538	629795	263400	54971	57737	44007	96428	225828	31616	16163	32044	387455	103807	32410
L88D837P2	6	het	male	101117	18755	122355	16182	611108	233747	38354	54520	41502	98488	212841	31406	13518	38508	404883	94574	35242
L88D831P1	6	wt	male	79942	13216	101702	11348	469932	175671	34453	38212	37019	75149	179184	20414	10531	28520	317396	57635	25490
L94D923P2	8	het	male	127143	17735	186435	18721	929453	323937	57227	50724	67887	107666	241310	22581	10212	46448	549749	98478	71908
L94D923P1	8	wt	male	96080	22030	112915	17115	568077	224780	38695	35607	30490	113318	235985	18075	10147	41125	453365	71172	23251
L97P2	4	het	male	82023	21472	96713	9868	518179	218239	38347	33312	25839	105877	190023	16944	7636	35014	314069	70707	19995
L97P1	4	wt	male	78466	21909	96456	8198	518296	180871	44923	37825	28579	94173	166566	19291	6764	31039	335953	74233	21639
Counts

### Sheet: NeuN+Sox9-
BrainID	Pair	Genotype	Sex	Anterior cingulate area	Infralimbic area	Agranular insular area	Frontal pole cerebral cortex	Somatosensory areas	Visual areas	Posterior parietal association areas	Temporal association areas	Visceral area	Orbital area	Retrosplenial area	Ectorhinal area	Perirhinal area	Prelimbic area	Somatomotor areas	Auditory areas	Gustatory areas
L88D831P4	12	het	female	107449	30852	207696	15308	1109609	514671	90597	88298	49704	184854	284874	42772	14587	49615	565612	179920	63144
L88D831P3	12	wt	female	150473	43179	261720	21707	1315967	573685	88704	110002	79776	231003	326013	62643	24556	74033	726911	183483	72421
L92D830P4	14	het	female	139088	33480	219779	18081	1091990	536398	98852	86439	56081	206094	334785	49839	18887	62138	589445	152458	55919
L92D830P3	14	wt	female	158910	41162	253005	22475	1227390	346657	96722	87361	75486	234135	289629	52334	16431	73279	687662	176074	75765
L94D923P4	15	het	female	148281	43913	262035	23964	1320415	613118	117927	120251	82994	243125	397238	63290	21648	74731	680203	226776	80900
L94D923P3	15	wt	female	116094	31383	191475	15418	1087852	463723	81809	93733	62197	180513	290477	47320	16759	59252	529079	183278	56855
L95D924P4	16	het	female	147852	43178	241433	24849	1128737	337370	55621	94145	67228	246101	132815	47346	16090	74664	623219	159464	68659
L95D924P3	16	wt	female	139458	36316	232650	24762	1206326	423922	97751	93038	66315	223606	327780	49512	16458	68888	631210	182095	69957
L106D916P5	19	het	female	110601	30600	225644	26946	1221766	566059	109438	93120	68733	224127	363810	49887	16632	60362	637318	194127	70095
L106D916P3	19	wt	female	136460	33520	203075	19964	1090155	462270	83435	88397	65805	193466	274747	46644	14873	59311	565328	182298	67363
L82D711P3	3	het	male	116026	30151	241228	20454	1241575	633281	110659	114254	81074	203935	363872	61208	21754	58845	594144	210282	77025
L82D711P2	3	wt	male	121595	31065	195372	13859	1103086	521420	102060	89916	54394	183083	274830	47280	14469	53480	566111	204291	63871
L87D868P2	5	het	male	149505	41027	236988	23848	1219770	600364	114689	98729	66297	224357	378815	48624	14467	67114	675931	192240	76776
L87D868P1	5	wt	male	151600	37761	248855	20751	1443156	546587	107564	99739	72560	232855	324361	49557	18582	72576	705580	190522	76282
L88D837P2	6	het	male	158660	40407	278944	29198	1430557	668065	129223	107809	84172	252671	415757	53929	18889	75808	766597	231442	77086
L88D831P1	6	wt	male	141772	39261	232470	19446	1313892	627706	100646	118320	70810	230090	328085	61750	19524	66166	657605	230082	68935
L94D923P2	8	het	male	168316	42207	253268	22559	1361104	568833	97013	121316	73416	245282	377646	61709	21171	77149	738736	245205	66879
L94D923P1	8	wt	male	158138	42877	251769	22123	1418206	603273	118236	124740	77212	234459	346835	60508	22767	70482	749346	227344	76602
L97P2	4	het	male	128612	33682	227750	21279	1085975	500067	86845	97979	68295	194494	296346	51689	19744	59183	566032	196129	67247
L97P1	4	wt	male	122654	32495	219572	17296	962857	459587	79193	79300	61450	185303	283400	43730	14238	54696	533286	154768	61969

### Sheet: NeuN-Sox9+
BrainID	Pair	Genotype	Sex	Anterior cingulate area	Infralimbic area	Agranular insular area	Frontal pole cerebral cortex	Somatosensory areas	Visual areas	Posterior parietal association areas	Temporal association areas	Visceral area	Orbital area	Retrosplenial area	Ectorhinal area	Perirhinal area	Prelimbic area	Somatomotor areas	Auditory areas	Gustatory areas
L88D831P4	12	het	female	58044	12930	103068	11687	398520	175246	28915	39555	27200	91603	121822	23416	8314	28644	270833	63013	26323
L88D831P3	12	wt	female	60470	14958	98417	11109	403902	189642	33668	44076	31311	87120	125239	28206	11722	27219	248989	72506	24999
L92D830P4	14	het	female	52682	11206	85840	9200	336977	117229	21748	27473	23528	67409	85450	20160	9140	21763	227357	39677	21051
L92D830P3	14	wt	female	41897	9487	65539	7768	237078	102404	16885	27395	18060	45726	74801	15939	7671	19516	172233	47798	10493
L94D923P4	15	het	female	42807	10928	80492	10093	311646	127035	18287	31585	17730	60253	87771	10949	5461	20772	216582	54773	18318
L94D923P3	15	wt	female	45816	9894	80978	7693	278188	116391	16118	30141	21363	54970	82828	19197	8006	19440	192452	51761	16985
L95D924P4	16	het	female	30559	10942	67108	7488	233669	92636	13631	24468	17570	50573	69634	15093	5470	14126	162666	45329	14318
L95D924P3	16	wt	female	41005	9378	56119	7190	231340	87798	12702	20235	15852	43311	66086	12004	6355	16920	148740	36217	10849
L106D916P5	19	het	female	20360	6789	47869	4993	189383	79607	10063	24491	17559	32439	42407	11890	6201	12218	122393	36138	8757
L106D916P3	19	wt	female	28542	7539	51050	7672	186658	68736	9277	20193	12932	42581	38143	10536	5703	14011	144559	31100	8838
L82D711P3	3	het	male	70803	17064	110353	15701	443682	154556	13747	47392	33386	98481	78398	27063	12375	34575	295906	84239	23459
L82D711P2	3	wt	male	58691	12704	116832	14085	470765	190051	34328	43821	39982	88354	161543	23565	13303	26999	307833	70183	24535
L87D868P2	5	het	male	46841	15996	114376	11645	399106	154788	20048	46230	38086	93929	87445	27659	12243	28342	223134	83894	26464
L87D868P1	5	wt	male	69938	15209	105437	11087	431730	158757	24977	42901	33700	90486	122632	25098	12059	29430	284796	71298	25812
L88D837P2	6	het	male	56836	15511	104617	13034	447349	219310	35297	50473	31016	94083	121804	30825	14309	24590	276814	89154	23062
L88D831P1	6	wt	male	66626	17915	109074	12176	408335	171659	31833	42873	33469	87451	130686	25599	12168	29148	282936	73494	25008
L94D923P2	8	het	male	64130	16362	110988	11765	474644	232483	38613	58249	28798	100575	176463	33826	14955	31041	267420	91521	18401
L94D923P1	8	wt	male	61533	16020	102730	10218	480480	221889	36914	54907	30735	79019	155680	31717	14979	28056	304944	100937	25135
L97P2	4	het	male	23429	8868	49881	7348	202920	80943	12053	22234	15062	47461	53320	10689	3917	13274	133579	27358	12250
L97P1	4	wt	male	28361	7818	47483	6198	192019	69980	10648	18020	15093	34883	37135	12070	6713	14004	122206	33387	13763
Counts

### Sheet: P14 Isocortex Combined
BrainID	Pair	Genotype	Sex	NeuN+Sox9-	NeuN-Sox9+	NeuN-Sox9-	NeuN+Sox9-%	NeuN-Sox9+%	NeuN-Sox9-%
L88D831P4	12	het	female	4179767	1561180	2465199	47.7035	17.8177	28.1352
L88D831P3	12	wt	female	4398888	1555347	2225251	52.3517	18.5104	26.483
L92D830P4	14	het	female	4326560	1560450	1675814	55.1637	19.8958	21.3667
L92D830P3	14	wt	female	4819214	1648084	2167100	54.3925	18.6013	24.4592
L94D923P4	15	het	female	4404971	1632395	2439977	50.9002	18.8626	28.1943
L94D923P3	15	wt	female	4604917	1755893	2112227	52.5426	20.0349	24.1007
L95D924P4	16	het	female	4541809	1770234	2927614	48.1683	18.7743	31.0489
L95D924P3	16	wt	female	4034581	1725125	2041889	49.4942	21.163	25.0489
L106D916P5	19	het	female	3599562	1489133	1979533	48.1464	19.9181	26.4775
L106D916P3	19	wt	female	3586364	1652760	2268249	46.2822	21.3289	29.2719
L82D711P3	3	het	male	3914477	920690	2426577	52.4777	12.3428	32.5308
L82D711P2	3	wt	male	3749753	1177890	2015868	51.2584	16.1015	27.5565
L87D868P2	5	het	male	3507217	1052221	1906040	52.1706	15.652	28.3527
L87D868P1	5	wt	male	4520809	1125482	2403972	54.6966	13.617	29.0853
L88D837P2	6	het	male	3890044	822101	2284680	52.0276	10.9952	30.5566
L88D831P1	6	wt	male	3508771	875280	3306670	44.4094	11.0781	41.8514
L94D923P2	8	het	male	3862995	653269	2394955	53.3174	9.01647	33.0554
L94D923P1	8	wt	male	3587111	688070	2502111	51.6219	9.90197	36.0077
L97P2	4	het	male	3365794	669781	1765181	56.16	11.1756	29.4529
L97P1	4	wt	male	3701348	724586	1804257	57.0275	11.1639	27.7986
