## Supplementary material for "*Chd8* haploinsufficiency leads to molecular layer heterotopias and age-dependent cortical expansion": Summary statistics of colocalization with TO-PRO-3 across cortical regions between WT and Chd8V986*/+

### Sheet: Brn2-Ctip2- Counts
Region	CellClass	WT_Mean_M	WT_SD_M	HET_Mean_M	HET_SD_M	Raw_P	FDR_P
Agranular insular area	Brn2-Ctip2-	0.440883	0.0682335	0.488021	0.0718967	0.00165396	0.0758639
Anterior cingulate area	Brn2-Ctip2-	0.273584	0.056299	0.305715	0.0531482	0.0600145	0.196262
Auditory areas	Brn2-Ctip2-	0.299595	0.0576608	0.317759	0.0483502	0.18838	0.37676
Ectorhinal area	Brn2-Ctip2-	0.0820239	0.0127507	0.0887329	0.0159269	0.082349	0.212318
Frontal pole cerebral cortex	Brn2-Ctip2-	0.0643474	0.0103897	0.075298	0.00999682	0.00761482	0.0758639
Gustatory areas	Brn2-Ctip2-	0.114061	0.0221307	0.124705	0.0192004	0.00801662	0.0758639
Infralimbic area	Brn2-Ctip2-	0.0577768	0.0145034	0.0672119	0.0125259	0.0505736	0.191056
Orbital area	Brn2-Ctip2-	0.374968	0.0835005	0.433871	0.0605787	0.0122721	0.0758639
Perirhinal area	Brn2-Ctip2-	0.035695	0.00665457	0.0389888	0.00776286	0.0843027	0.212318
Posterior parietal association areas	Brn2-Ctip2-	0.138507	0.0306872	0.158916	0.0220978	0.0191925	0.108757
Prelimbic area	Brn2-Ctip2-	0.118463	0.0270878	0.137606	0.024797	0.0416559	0.166624
Retrosplenial area	Brn2-Ctip2-	0.698641	0.154177	0.832151	0.128994	0.00337458	0.0758639
Somatomotor areas	Brn2-Ctip2-	1.45097	0.231593	1.63549	0.17447	0.00596233	0.0758639
Somatosensory areas	Brn2-Ctip2-	1.87759	0.367617	2.0756	0.288889	0.0236019	0.121419
Temporal association areas	Brn2-Ctip2-	0.160591	0.0301284	0.169073	0.0336577	0.168192	0.357409
Visceral area	Brn2-Ctip2-	0.10061	0.0146128	0.106953	0.0206793	0.252788	0.464582
Visual areas	Brn2-Ctip2-	0.751778	0.160407	0.859928	0.143182	0.0112569	0.0758639
Note: Means and SDs are in Millions Counts

### Sheet: Brn2-Ctip2+ Counts
Region	CellClass	WT_Mean_M	WT_SD_M	HET_Mean_M	HET_SD_M	Raw_P	FDR_P
Agranular insular area	Brn2-Ctip2+	0.114422	0.0422884	0.111614	0.0388944	0.810701	0.875042
Anterior cingulate area	Brn2-Ctip2+	0.0752741	0.029782	0.0850324	0.0248903	0.17506	0.36073
Auditory areas	Brn2-Ctip2+	0.071136	0.0282795	0.0638428	0.0203529	0.284915	0.496776
Ectorhinal area	Brn2-Ctip2+	0.0252242	0.00988606	0.0253136	0.00817019	0.969157	0.969157
Frontal pole cerebral cortex	Brn2-Ctip2+	0.0106965	0.00351279	0.0112368	0.00366026	0.666832	0.791829
Gustatory areas	Brn2-Ctip2+	0.0253094	0.00879223	0.0266468	0.00788533	0.55968	0.73189
Infralimbic area	Brn2-Ctip2+	0.0148319	0.00744873	0.0166564	0.00755758	0.425824	0.629479
Orbital area	Brn2-Ctip2+	0.0878034	0.0369722	0.0941174	0.0366154	0.571231	0.7329
Perirhinal area	Brn2-Ctip2+	0.0127856	0.00468314	0.0130939	0.00476822	0.7953	0.872265
Posterior parietal association areas	Brn2-Ctip2+	0.0402704	0.0149873	0.0370281	0.0119324	0.405104	0.612158
Prelimbic area	Brn2-Ctip2+	0.0251429	0.0103446	0.0277188	0.00954358	0.376899	0.596027
Retrosplenial area	Brn2-Ctip2+	0.172444	0.0618845	0.168067	0.0534928	0.769787	0.867596
Somatomotor areas	Brn2-Ctip2+	0.341962	0.112386	0.358519	0.0890172	0.541026	0.721368
Somatosensory areas	Brn2-Ctip2+	0.490789	0.175021	0.465423	0.116713	0.530851	0.721368
Temporal association areas	Brn2-Ctip2+	0.038681	0.0149361	0.0368267	0.011811	0.62153	0.768437
Visceral area	Brn2-Ctip2+	0.0212919	0.00900296	0.0205848	0.00704112	0.73263	0.844387
Visual areas	Brn2-Ctip2+	0.210424	0.0793561	0.19879	0.0669139	0.512936	0.721368
Note: Means and SDs are in Millions Counts

### Sheet: Brn2+Ctip2- Counts
Region	CellClass	WT_Mean_M	WT_SD_M	HET_Mean_M	HET_SD_M	Raw_P	FDR_P
Agranular insular area	Brn2+Ctip2-	0.12989	0.064127	0.104655	0.0555822	0.0606103	0.196262
Anterior cingulate area	Brn2+Ctip2-	0.115278	0.0508455	0.0960704	0.0473479	0.0917134	0.222733
Auditory areas	Brn2+Ctip2-	0.0954323	0.0533934	0.0942883	0.0551271	0.923848	0.951844
Ectorhinal area	Brn2+Ctip2-	0.0185667	0.0128539	0.0180778	0.0137453	0.882647	0.923385
Frontal pole cerebral cortex	Brn2+Ctip2-	0.0295784	0.00935849	0.0303428	0.0103545	0.778285	0.867596
Gustatory areas	Brn2+Ctip2-	0.025931	0.017381	0.0188876	0.0122817	0.0249981	0.121419
Infralimbic area	Brn2+Ctip2-	0.0157776	0.0112377	0.0122083	0.00976491	0.295433	0.502237
Orbital area	Brn2+Ctip2-	0.17468	0.0509445	0.153748	0.0646252	0.277283	0.49619
Perirhinal area	Brn2+Ctip2-	0.00754081	0.00444813	0.0078025	0.00592137	0.83471	0.886879
Posterior parietal association areas	Brn2+Ctip2-	0.0813479	0.034727	0.0786811	0.0292279	0.675384	0.791829
Prelimbic area	Brn2+Ctip2-	0.0587101	0.0207056	0.0544194	0.025446	0.536915	0.721368
Retrosplenial area	Brn2+Ctip2-	0.256487	0.151966	0.211664	0.122828	0.0313607	0.142168
Somatomotor areas	Brn2+Ctip2-	0.632922	0.203192	0.557728	0.206842	0.149035	0.337813
Somatosensory areas	Brn2+Ctip2-	0.832842	0.370421	0.723725	0.274093	0.0798438	0.212318
Temporal association areas	Brn2+Ctip2-	0.0432975	0.0264836	0.0437091	0.0303194	0.947198	0.961335
Visceral area	Brn2+Ctip2-	0.021815	0.0139027	0.0174153	0.0112257	0.100068	0.234642
Visual areas	Brn2+Ctip2-	0.34127	0.154846	0.326857	0.134017	0.513868	0.721368
Note: Means and SDs are in Millions Counts

### Sheet: NeuN-Sox9- Counts
Region	CellClass	WT_Mean_M	WT_SD_M	HET_Mean_M	HET_SD_M	Raw_P	FDR_P
Agranular insular area	Neun-Sox9-	0.12376	0.0190079	0.142599	0.0310329	0.000405148	0.000983932
Anterior cingulate area	Neun-Sox9-	0.089282	0.009225	0.111622	0.0240414	1.63338e-07	1.38837e-06
Auditory areas	Neun-Sox9-	0.0819455	0.0176331	0.0928464	0.0237169	0.0411522	0.0499706
Ectorhinal area	Neun-Sox9-	0.0234351	0.00484083	0.0264304	0.00713924	0.0460947	0.0522407
Frontal pole cerebral cortex	Neun-Sox9-	0.0137203	0.00295362	0.0158815	0.00333652	0.000113318	0.000321069
Gustatory areas	Neun-Sox9-	0.0300446	0.00533644	0.0368447	0.0149049	0.024601	0.0348514
Infralimbic area	Neun-Sox9-	0.0189688	0.00268033	0.0222508	0.00355686	1.66912e-05	7.09376e-05
Orbital area	Neun-Sox9-	0.102625	0.0156979	0.116613	0.0198417	8.74867e-07	4.95758e-06
Perirhinal area	Neun-Sox9-	0.0110235	0.00265385	0.0125379	0.00310779	0.0287708	0.0376233
Posterior parietal association areas	Neun-Sox9-	0.04543	0.00777771	0.0535957	0.0176589	0.0101409	0.0172395
Prelimbic area	Neun-Sox9-	0.0353891	0.00472112	0.0430335	0.00846212	8.67436e-08	1.38837e-06
Retrosplenial area	Neun-Sox9-	0.212058	0.0353445	0.259075	0.0745328	0.000833297	0.00175486
Somatomotor areas	Neun-Sox9-	0.405561	0.0513834	0.455233	0.0823528	6.17212e-05	0.000209852
Somatosensory areas	Neun-Sox9-	0.593397	0.0645982	0.682597	0.142898	0.000929044	0.00175486
Temporal association areas	Neun-Sox9-	0.0436422	0.00931073	0.0478025	0.0112463	0.137398	0.137398
Visceral area	Neun-Sox9-	0.0365119	0.0052633	0.0425732	0.0125433	0.0198905	0.0307399
Visual areas	Neun-Sox9-	0.236328	0.0731821	0.277121	0.0867522	0.0689732	0.0732841
Note: Means and SDs are in Millions Counts

### Sheet: NeuN-Sox9+ Counts
Region	CellClass	WT_Mean_M	WT_SD_M	HET_Mean_M	HET_SD_M	Raw_P	FDR_P
Agranular insular area	NeuN- Sox9+	0.0833659	0.0263888	0.0874592	0.0253533	0.0099249	0.0421808
Anterior cingulate area	NeuN- Sox9+	0.0502879	0.0152171	0.0466491	0.0172014	0.0621271	0.190727
Auditory areas	NeuN- Sox9+	0.0588681	0.0225061	0.0615096	0.0242183	0.158389	0.269261
Ectorhinal area	NeuN- Sox9+	0.0203931	0.00750299	0.021157	0.00865165	0.330769	0.432544
Frontal pole cerebral cortex	NeuN- Sox9+	0.0095196	0.00257441	0.0102954	0.00313693	0.00367007	0.0207971
Gustatory areas	NeuN- Sox9+	0.0186417	0.00714173	0.0192403	0.0059868	0.457127	0.523471
Infralimbic area	NeuN- Sox9+	0.0120922	0.00373602	0.0126596	0.00348558	0.111023	0.235925
Orbital area	NeuN- Sox9+	0.0653901	0.0229382	0.0736806	0.0250062	2.72178e-05	0.000432068
Perirhinal area	NeuN- Sox9+	0.0098679	0.00332308	0.0092385	0.00400185	0.0673153	0.190727
Posterior parietal association areas	NeuN- Sox9+	0.022735	0.0107943	0.0212402	0.00995598	0.270369	0.383022
Prelimbic area	NeuN- Sox9+	0.0224743	0.0063179	0.0229345	0.00787121	0.461886	0.523471
Retrosplenial area	NeuN- Sox9+	0.0994773	0.045746	0.0924514	0.0389187	0.215607	0.33321
Somatomotor areas	NeuN- Sox9+	0.220969	0.0724907	0.219668	0.0616258	0.83167	0.83167
Somatosensory areas	NeuN- Sox9+	0.332049	0.117852	0.34379	0.105816	0.0987821	0.235925
Temporal association areas	NeuN- Sox9+	0.0344562	0.012845	0.037215	0.0128407	5.08315e-05	0.000432068
Visceral area	NeuN- Sox9+	0.0252497	0.00961961	0.0249935	0.00789783	0.73416	0.780045
Visual areas	NeuN- Sox9+	0.137731	0.0554328	0.143383	0.0542285	0.152752	0.269261
Note: Means and SDs are in Millions Counts

### Sheet: NeuN+Sox9-
Region	CellClass	WT_Mean_M	WT_SD_M	HET_Mean_M	HET_SD_M	Raw_P	FDR_P
Agranular insular area	NeuN+ Sox9-	0.228996	0.0255708	0.239477	0.0210732	0.134707	0.381671
Anterior cingulate area	NeuN+ Sox9-	0.139715	0.0154815	0.137439	0.0209075	0.571555	0.818659
Auditory areas	NeuN+ Sox9-	0.191423	0.0231663	0.198804	0.0302889	0.0805572	0.319581
Ectorhinal area	NeuN+ Sox9-	0.0521278	0.00694493	0.0530293	0.00688869	0.634333	0.818659
Frontal pole cerebral cortex	NeuN+ Sox9-	0.0197801	0.00337688	0.0226486	0.00409363	0.00629042	0.0534686
Gustatory areas	NeuN+ Sox9-	0.069002	0.00662595	0.070373	0.00765435	0.546237	0.818659
Infralimbic area	NeuN+ Sox9-	0.0369019	0.00465814	0.0369497	0.00567583	0.969249	0.969249
Orbital area	NeuN+ Sox9-	0.212851	0.0238723	0.222504	0.0241136	0.0919797	0.319581
Perirhinal area	NeuN+ Sox9-	0.0178657	0.00351133	0.0183869	0.0027934	0.572399	0.818659
Posterior parietal association areas	NeuN+ Sox9-	0.095612	0.0123986	0.101086	0.0206107	0.201939	0.429121
Prelimbic area	NeuN+ Sox9-	0.0652163	0.00787316	0.0659609	0.00934436	0.722346	0.818659
Retrosplenial area	NeuN+ Sox9-	0.306616	0.0265236	0.334596	0.0821119	0.0939944	0.319581
Somatomotor areas	NeuN+ Sox9-	0.635212	0.0823052	0.643724	0.070314	0.613499	0.818659
Somatosensory areas	NeuN+ Sox9-	1.21689	0.156833	1.22115	0.120022	0.885151	0.940473
Temporal association areas	NeuN+ Sox9-	0.0984546	0.0146675	0.102234	0.0128533	0.180518	0.429121
Visceral area	NeuN+ Sox9-	0.0686005	0.00798622	0.0697994	0.0112307	0.702316	0.818659
Visual areas	NeuN+ Sox9-	0.502883	0.0873209	0.553823	0.0924962	0.00402259	0.0534686
Note: Means and SDs are in Millions Counts
