## Supplementary material for "*Chd8* haploinsufficiency leads to molecular layer heterotopias and age-dependent cortical expansion": Summary statistics of density analyses across cortical regions between WT and Chd8V986*/+

### Sheet: P4_Density
Region	P4_wt_Mean	P4_wt_SD	P4_het_Mean	P4_het_SD	P4_T_Stat	P4_Model_P_value	P4_FDR
Agranular insular area	0.224879	0.0279877	0.229428	0.0278552	0.644679	0.532349	0.603329
Anterior cingulate area	0.23307	0.0330784	0.23204	0.0334468	-0.571363	0.57924	0.615443
Auditory areas	0.306121	0.0454369	0.320248	0.0392915	1.47142	0.1692	0.239699
Ectorhinal area	0.233607	0.0556959	0.231679	0.0369526	-0.0983849	0.923397	0.923397
Frontal pole cerebral cortex	0.210294	0.0398565	0.223263	0.0335964	1.31666	0.214723	0.280792
Gustatory areas	0.250946	0.0270979	0.27155	0.0334242	3.36832	0.00627081	0.0533019
Infralimbic area	0.216849	0.023894	0.232643	0.0288655	1.75933	0.106266	0.174412
Orbital area	0.245006	0.0330938	0.251314	0.0395471	0.645803	0.531648	0.603329
Perirhinal area	0.20844	0.0376652	0.224439	0.030242	1.72295	0.112855	0.174412
Posterior parietal association areas	0.355752	0.0534511	0.386289	0.0495187	4.00142	0.00208115	0.0353795
Prelimbic area	0.21098	0.0259942	0.221983	0.0328319	2.23295	0.0472815	0.124713
Retrosplenial area	0.269231	0.0389507	0.28453	0.0430054	2.13046	0.0565344	0.124713
Somatomotor areas	0.265896	0.02669	0.279604	0.0332435	2.1089	0.0586885	0.124713
Somatosensory areas	0.305215	0.0331353	0.318147	0.0319547	1.80756	0.0980699	0.174412
Temporal association areas	0.268781	0.0385032	0.286252	0.0425428	2.27064	0.0442574	0.124713
Visceral area	0.231808	0.0231952	0.248123	0.0349077	2.21205	0.0490428	0.124713
Visual areas	0.342602	0.0438441	0.36755	0.0407676	2.98311	0.0124501	0.0705506
All region Density are (million counts/mm3)
Density

### Sheet: P14_Density
Region	P14_wt_Mean	P14_wt_SD	P14_het_Mean	P14_het_SD	P14_T_Stat	P14_Model_P_value	P14_FDR
Isocortex
Agranular insular area	0.133826	0.00965081	0.140101	0.00705204	1.65168	0.137204	0.22107
Anterior cingulate area	0.124635	0.00906068	0.12438	0.0128143	0.133325	0.897229	0.897229
Auditory areas	0.161225	0.0203776	0.168502	0.02212	2.06042	0.0733124	0.16284
Ectorhinal area	0.148735	0.0184249	0.16012	0.0147673	2.09011	0.0700063	0.16284
Frontal pole cerebral cortex	0.0985279	0.0148701	0.103391	0.0228432	0.547715	0.598832	0.670899
Gustatory areas	0.147523	0.0124102	0.157368	0.0130405	2.1431	0.0644643	0.16284
Infralimbic area	0.167124	0.0196094	0.171099	0.0291473	0.496511	0.631434	0.670899
Orbital area	0.164863	0.0137207	0.174048	0.00742678	2.06872	0.0723734	0.16284
Perirhinal area	0.13504	0.0107917	0.137672	0.0151296	0.835802	0.427522	0.519134
Posterior parietal association areas	0.156899	0.0232809	0.167744	0.0152788	1.95585	0.0862095	0.16284
Prelimbic area	0.12184	0.00884055	0.126284	0.012528	1.44681	0.18597	0.263457
Retrosplenial area	0.132104	0.0107866	0.143734	0.0142091	1.97901	0.0831758	0.16284
Somatomotor areas	0.123865	0.00851416	0.128181	0.0111733	1.09635	0.304829	0.398623
Somatosensory areas	0.148527	0.01567	0.158968	0.0168423	3.11435	0.0143508	0.121982
Temporal association areas	0.159808	0.0213233	0.169341	0.0200599	1.98464	0.082454	0.16284
Visceral area	0.149229	0.0092766	0.154395	0.0156548	1.62393	0.143046	0.22107
Visual areas	0.167454	0.0237082	0.194267	0.0175911	5.78889	0.000410332	0.00697564
All region Density are (million counts/mm3)
Density
