## Supplementary material for "*Chd8* haploinsufficiency leads to molecular layer heterotopias and age-dependent cortical expansion": Raw values of tissue shrinkage and summary statistics for WT and Chd8V986*/+ mice

### Sheet: P4 Shrinkage
BrainID	Pair	Genotype	Sex	TBV	Isocortex_Volume	Hypothalamus_Volume	FiberTracts_Volume	Midbrain_Volume	Hippocampal_Volume	Striatum_Volume	Thalamus_Volume	Ventricles_Volume	CorticalSubplate_Volume
L35D719P4	3	wt	female	-56.6077	-57.565	-58.523	-63.5543	-60.1214	-64.1944	-60.6321	-57.3437	-58.3702	-62.7109
L35D719P3	4	wt	male	-52.5487	-59.6235	-60.4978	-62.8078	-61.3685	-59.9061	-60.4366	-61.8106	-65.6177	-55.4625
L57D855P1	6	wt	female	-42.5624	-49.657	-53.0967	-53.9133	-50.4864	-50.6759	-52.6487	-52.389	-56.8765	-48.0912
L64D804P9	10	wt	female	-47.8591	-53.7334	-64.6205	-51.7983	-58.7279	-53.191	-58.845	-54.8509	-55.5144	-49.0968
L66D764P3	11	wt	male	-50.5498	-55.9079	-63.61	-56.4882	-61.3764	-60.2243	-58.6334	-59.5847	-58.247	-52.6919
L66D764P6	12	wt	female	-50.3069	-56.4105	-61.0492	-57.7249	-60.1281	-58.2821	-59.1307	-54.9862	-55.0329	-51.7819
L69D764P9	13	wt	male	-57.3568	-60.1982	-78.9325	-58.2953	-60.5321	-60.1294	-67.5003	-62.3721	-54.7604	-56.7177
L73D766P7	14	wt	male	-52.277	-58.8954	-60.2293	-57.4539	-60.3507	-58.3903	-61.0935	-62.15	-61.4195	-58.0018
L73D766P9	15	wt	female	-53.9781	-58.1274	-63.1467	-57.9522	-61.1745	-59.375	-58.3065	-61.9927	-58.637	-52.0309
L74D769P4	16	wt	female	-51.8129	-58.5785	-57.1152	-54.9955	-58.0341	-59.3243	-56.9654	-54.1033	-53.6866	-56.108
L77D764P2	17	wt	male	-54.1154	-57.8884	-64.7234	-56.7151	-56.9702	-60.7231	-64.4024	-56.7102	-58.7146	-57.1697
L77D764P4	18	wt	female	-53.6946	-59.0618	-62.7776	-58.0055	-58.6587	-62.2711	-61.5953	-59.2084	-57.3222	-56.8266
L79D769P5	19	wt	male	-53.4523	-58.7091	-63.6657	-57.9411	-63.1415	-57.6234	-62.2164	-64.1719	-59.3828	-58.9261
L79D769P7	20	wt	female	-50.2861	-55.976	-56.1994	-55.7311	-57.492	-59.5091	-53.7573	-57.41	-57.1522	-54.2688
L91D814P2	21	wt	male	-50.2714	-56.739	-59.9078	-55.466	-54.1831	-58.4095	-59.2484	-50.2551	-53.5917	-55.4416
L91D814P4	22	wt	female	-50.5824	-60.0284	-58.8753	-57.1647	-57.287	-59.6725	-57.3844	-59.7651	-58.7552	-57.1094
L35D719P1	3	het	female	-43.4979	-53.2932	-50.7889	-58.1199	-53.0981	-56.7191	-53.7337	-53.7728	-58.4706	-52.3818
L35D719P5	4	het	male	-61.5472	-57.7075	-57.5772	-66.4806	-74.929	-61.8481	-60.2388	-58.5743	-63.7594	-58.8198
L57D855P2	6	het	female	-42.2452	-50.6979	-55.7	-53.8525	-56.1973	-52.3718	-51.0166	-56.2454	-56.3625	-44.3925
L64D804P3	10	het	female	-48.8333	-54.5524	-62.5124	-51.2181	-59.7085	-53.5476	-56.9999	-59.682	-46.9184	-49.2006
L66D764P8	11	het	male	-47.9734	-55.1464	-57.9222	-56.6581	-58.4159	-59.7186	-56.7184	-57.7116	-62.5557	-52.2452
L66D764P5	12	het	female	-49.2491	-55.4712	-61.124	-55.3793	-57.8197	-53.9015	-57.6727	-60.0718	-55.4243	-56.7636
L69D764P6	13	het	male	-56.7044	-67.8881	-55.901	-56.33	-55.6956	-55.4878	-54.7276	-56.7216	-54.0867	-53.1844
L73D766P5	14	het	male	-49.4411	-57.6141	-58.7363	-56.2957	-57.9647	-57.8425	-60.394	-58.1673	-59.4236	-50.2925
L73D766P4	15	het	female	-52.6005	-56.9296	-60.9557	-57.3384	-61.5764	-60.1388	-58.5563	-60.7172	-58.5398	-50.8918
L74D769P8	16	het	female	-53.2328	-54.7569	-58.9748	-55.3568	-60.0701	-59.0447	-55.4864	-56.0332	-54.6309	-53.89
L77D764P9	17	het	male	-53.2458	-59.6139	-64.7283	-58.9243	-60.7652	-58.9401	-62.945	-63.4236	-64.565	-54.2389
L77D764P8	18	het	female	-54.7817	-61.6092	-65.6242	-57.6064	-61.9987	-60.663	-62.2364	-62.5851	-61.2502	-57.0679
L79D769P8	19	het	male	-52.1778	-54.8616	-69.3736	-56.6271	-54.8859	-56.7194	-61.6958	-57.509	-56.7318	-56.7786
L79D769P9	20	het	female	-53.0824	-60.1485	-63.8592	-57.7261	-60.9866	-59.8195	-60.1281	-60.4117	-58.1285	-57.4753
L91D814P6	21	het	male	-51.6	-59.3374	-63.7861	-56.8619	-57.8991	-59.3305	-60.7271	-60.6828	-58.7355	-59.0986
L91D814P3	22	het	female	-53.8446	-60.1565	-63.0216	-58.3863	-58.769	-61.1089	-61.8581	-57.4707	-52.5815	-58.4191
Region	P_Value
TBV	7.1699e-41
Isocortex_Volume	1.17074e-40
Hypothalamus_Volume	1.89716e-40
FiberTracts_Volume	4.67196e-36
Midbrain_Volume	7.19272e-46
Hippocampal_Volume	2.89507e-39
Striatum_Volume	3.89127e-43
Thalamus_Volume	2.06082e-41
Ventricles_Volume	3.29239e-38
CorticalSubplate_Volume	3.5241e-32
Note: Statistics for MRI vs NIS volume comparison

### Sheet: P4 Isocortex Shrinkage
BrainID	Pair	Genotype	Sex	Frontal pole cerebral cortex	Somatomotor areas	Somatosensory areas	Gustatory areas	Visceral area	Auditory areas	Visual areas	Anterior cingulate area	Prelimbic area	Infralimbic area	Orbital area	Agranular insular area	Retrosplenial area	Posterior parietal association areas	Temporal association areas	Perirhinal area	Ectorhinal area
L35D719P4	3	wt	female	-66.8219	-57.4048	-53.4492	-58.7816	-53.4887	-54.8311	-52.9911	-63.2993	-67.2771	-71.972	-62.1435	-58.9262	-61.4296	-52.5629	-55.376	-54.4144	-57.6658
L35D719P3	4	wt	male	-68.0771	-61.0653	-57.4472	-60.8673	-60.9952	-56.4612	-52.9561	-64.2111	-71.0811	-69.3474	-64.3842	-61.2775	-58.5652	-53.2843	-54.57	-56.8261	-57.1422
L57D855P1	6	wt	female	-59.3709	-50.2832	-47.6371	-47.8987	-44.9998	-48.3498	-45.6716	-53.9467	-55.8859	-60.8802	-57.2619	-50.6999	-50.0756	-45.4643	-44.0961	-36.8679	-45.8372
L64D804P9	10	wt	female	-57.8064	-52.3478	-52.4134	-52.0966	-55.2545	-52.7717	-54.526	-56.9512	-63.7381	-66.5554	-54.0653	-52.0434	-55.6959	-56.2846	-49.6806	-52.8486	-50.8383
L66D764P3	11	wt	male	-56.0066	-54.5756	-55.6133	-49.0759	-55.5175	-53.7556	-55.9054	-61.9637	-61.4548	-66.3991	-52.626	-51.5921	-61.2272	-54.0526	-55.5673	-56.7077	-55.162
L66D764P6	12	wt	female	-61.3209	-55.3546	-54.8354	-57.2636	-57.7231	-54.9509	-53.6935	-61.4452	-64.9058	-66.7384	-58.0641	-58.9095	-57.2298	-56.3139	-55.5295	-54.1925	-52.4255
L69D764P9	13	wt	male	-58.7674	-59.0228	-61.5286	-58.3875	-59.4907	-56.6395	-56.7529	-64.4018	-69.7644	-73.4292	-62.8916	-59.5555	-60.1356	-62.1351	-51.0348	-54.2587	-54.7629
L73D766P7	14	wt	male	-54.1535	-56.0286	-59.4556	-56.2918	-59.5044	-60.0361	-58.2411	-65.0859	-62.7277	-67.9234	-57.6981	-57.5751	-61.686	-57.902	-58.2858	-60.5676	-57.6388
L73D766P9	15	wt	female	-56.1584	-57.0769	-58.709	-55.2452	-58.3164	-56.7626	-56.3514	-65.8222	-65.3535	-66.9688	-52.9677	-55.0333	-61.2505	-57.8552	-56.4905	-56.2158	-53.688
L74D769P4	16	wt	female	-50.6748	-52.6802	-58.0171	-57.2966	-58.3763	-65.8222	-64.3476	-64.3564	-58.6539	-66.4419	-52.567	-55.017	-60.7446	-61.0307	-66.6324	-65.936	-60.8447
L77D764P2	17	wt	male	-58.7216	-56.1906	-57.7972	-56.7116	-57.9113	-57.3404	-56.1412	-65.2869	-65.0898	-65.1051	-58.7418	-56.1017	-59.2556	-54.0117	-55.6148	-57.0238	-58.1417
L77D764P4	18	wt	female	-60.9448	-56.4324	-58.1247	-57.5	-58.5843	-60.8045	-55.7812	-65.5787	-64.3445	-67.4067	-63.3174	-60.0849	-60.9124	-57.8951	-59.2936	-58.517	-60.7915
L79D769P5	19	wt	male	-54.4852	-54.4915	-59.3019	-59.9339	-58.8015	-61.2902	-56.119	-62.9896	-62.6711	-69.2946	-58.9931	-58.1956	-62.9659	-57.8546	-59.3897	-60.9884	-61.6229
L79D769P7	20	wt	female	-51.8669	-53.5416	-55.7875	-56.0423	-54.77	-55.2231	-52.9772	-63.777	-63.0462	-66.1076	-55.8694	-53.0579	-60.4059	-54.0356	-56.9603	-57.1724	-55.8279
L91D814P2	21	wt	male	-63.9739	-54.916	-54.6506	-57.8324	-55.434	-55.859	-51.3304	-59.2865	-65.2137	-69.6343	-63.9896	-61.3407	-57.9462	-54.7666	-53.3776	-51.5859	-56.0945
L91D814P4	22	wt	female	-60.7758	-59.3187	-59.9746	-59.1415	-60.9283	-60.1708	-55.1035	-67.1186	-63.1306	-66.5253	-62.9542	-60.6611	-60.2024	-57.1527	-56.8152	-59.0792	-57.3589
L35D719P1	3	het	female	-55.808	-51.9311	-51.5064	-51.8971	-50.5227	-50.4502	-50.2867	-59.4809	-59.9111	-60.7994	-56.1372	-53.6156	-59.711	-51.2924	-48.1439	-46.6404	-50.0484
L35D719P5	4	het	male	-64.8045	-57.1517	-52.2072	-57.9827	-55.7112	-57.2383	-52.792	-65.4784	-68.8022	-71.5617	-65.8833	-61.2309	-59.6171	-50.0505	-54.3234	-52.0928	-56.2222
L57D855P2	6	het	female	-50.8611	-46.1986	-50.8169	-44.2359	-48.9362	-52.6886	-54.9241	-52.9698	-52.2983	-55.7235	-49.0833	-47.5719	-56.7199	-49.3508	-51.3116	-49.4608	-51.6916
L59D878P5	8	het	female	-59.1303	-53.4892	-52.578	-54.3004	-54.662	-53.2819	-47.1779	-60.6912	-65.9431	-70.178	-60.7708	-57.2033	-52.4144	-48.6649	-53.5254	-52.2605	-54.6121
L64D804P3	10	het	female	-64.6879	-53.6139	-53.2051	-55.2959	-52.4049	-50.8673	-50.8755	-59.1384	-64.2284	-69.9041	-62.7678	-55.9366	-53.6254	-53.296	-44.4375	-52.5288	-46.1565
L66D764P8	11	het	male	-58.7251	-54.3933	-54.8191	-47.6079	-47.0424	-53.5966	-52.9511	-63.9718	-61.739	-61.5817	-56.1356	-52.9182	-57.6276	-52.78	-53.0252	-51.2358	-53.6425
L66D764P5	12	het	female	-58.1778	-54.0598	-54.3942	-53.2958	-49.7277	-52.9897	-51.7714	-63.5807	-63.6091	-67.9159	-58.6061	-56.1279	-57.7701	-55.8178	-50.3106	-50.7762	-52.7836
L69D764P6	13	het	male	-100	-84.4442	-53.1741	-58.0934	-47.8533	-47.095	-49.1683	-75.9107	-100	-100	-100	-77.5103	-58.274	-52.4639	-44.3493	-48.9174	-44.6852
L73D766P5	14	het	male	-55.95	-59.275	-58.6403	-57.519	-53.7782	-54.1722	-51.1775	-63.2513	-65.2813	-66.5013	-55.5461	-58.3302	-58.0966	-55.043	-51.3614	-43.572	-47.0814
L73D766P4	15	het	female	-57.0859	-54.4718	-57.9318	-54.7294	-60.2717	-57.8309	-57.5272	-61.979	-59.8841	-65.0654	-51.8363	-55.9952	-58.3083	-55.4626	-57.8791	-55.0604	-55.2867
L74D769P8	16	het	female	-51.8038	-50.5635	-53.972	-57.5787	-53.9818	-54.5403	-54.8074	-60.6715	-59.6605	-66.8912	-53.2806	-55.7856	-59.048	-54.4055	-56.6571	-58.1846	-56.9806
L77D764P9	17	het	male	-59.506	-58.2815	-59.6991	-62.8374	-60.0761	-58.2591	-54.9824	-63.5296	-65.0649	-70.908	-61.345	-61.4185	-60.4972	-58.3565	-57.5382	-58.3874	-55.6967
L77D764P8	18	het	female	-61.8316	-58.4037	-61.6763	-59.5354	-66.6334	-62.2626	-56.0267	-65.1465	-66.3718	-70.3448	-65.7298	-62.4941	-63.9631	-56.8001	-65.7524	-70.6953	-67.8539
L79D769P8	19	het	male	-52.0833	-52.0963	-54.625	-54.2205	-51.6179	-53.222	-50.9645	-63.1162	-62.5981	-63.4899	-54.4085	-55.2472	-60.3832	-54.4719	-49.6224	-53.5177	-54.8912
L79D769P9	20	het	female	-58.2912	-59.0898	-60.1755	-58.8995	-60.7542	-58.0879	-53.7704	-66.3944	-66.6796	-71.9064	-62.3725	-61.3429	-62.4811	-60.0855	-53.8742	-58.5744	-58.2241
L91D814P6	21	het	male	-58.5127	-57.5339	-58.7756	-57.3961	-59.3388	-58.6925	-56.273	-62.498	-64.6647	-71.037	-60.9309	-60.3098	-63.6204	-61.2401	-55.0783	-55.2365	-55.138
L91D814P3	22	het	female	-59.3946	-57.0353	-58.6498	-56.8923	-62.0896	-60.2013	-55.475	-66.3019	-64.5648	-71.1947	-65.8113	-63.1058	-63.6448	-59.5023	-58.1994	-62.3849	-61.3428
Region	P_Value	FDR_Adjusted
Frontal pole cerebral cortex	9.01049e-32	1.09413e-31
Somatomotor areas	1.53107e-37	8.67607e-37
Somatosensory areas	1.90224e-40	3.23382e-39
Gustatory areas	6.66472e-38	5.66501e-37
Visceral area	5.9808e-36	1.45248e-35
Auditory areas	6.76261e-33	1.04513e-32
Visual areas	3.21626e-34	6.07515e-34
Anterior cingulate area	8.70616e-36	1.85006e-35
Prelimbic area	2.58655e-33	4.39713e-33
Infralimbic area	4.6028e-32	6.52063e-32
Orbital area	1.73116e-29	1.73116e-29
Agranular insular area	1.85641e-36	5.25982e-36
Retrosplenial area	1.20235e-36	4.088e-36
Posterior parietal association areas	1.04674e-36	4.088e-36
Temporal association areas	1.40703e-30	1.49497e-30
Perirhinal area	2.1088e-31	2.38997e-31
Ectorhinal area	5.93887e-32	7.76622e-32
Note: Statistics for MRI vs NIS volume comparison

### Sheet: P14 Shrinkage
BrainID	Pair	Genotype	Sex	TBV	Isocortex_Volume	Hypothalamus_Volume	FiberTracts_Volume	Midbrain_Volume	Hippocampal_Volume	Striatum_Volume	Thalamus_Volume	Ventricles_Volume	CorticalSubplate_Volume
L82D711P2	3	wt	male	-55.6794	-49.6217	-46.9041	-55.7656	-84.2471	-59.7522	-51.8097	-59.7125	-52.2095	-37.9309
L82D711P3	3	het	male	-58.3178	-52.4668	-55.1323	-55.6282	-83.5021	-55.8813	-54.5043	-64.8705	-59.6006	-47.8621
L87D868P2	5	het	male	-55.6759	-52.7603	-46.3439	-57.7484	-76.809	-58.7625	-49.5826	-60.9056	-61.9258	-44.7342
L87D868P1	5	wt	male	-56.2348	-53.6708	-47.2747	-56.7186	-78.6625	-61.5302	-50.246	-59.1114	-58.1462	-42.0603
L88D831P1	6	wt	male	-57.0432	-54.9314	-52.4073	-56.5144	-79.832	-56.0755	-47.978	-59.9485	-54.9377	-47.5169
L88D837P2	6	het	male	-62.0735	-60.2392	-57.8594	-63.7194	-82.9731	-61.6033	-56.7549	-62.3157	-65.0248	-48.0841
L94D923P1	8	wt	male	-58.2404	-53.9644	-50.4441	-54.9658	-82.5304	-58.8189	-53.4774	-63.2415	-53.2689	-50.5022
L94D923P2	8	het	male	-58.0634	-52.5176	-53.2638	-55.1395	-83.6193	-59.7686	-54.1626	-62.8788	-59.6675	-47.493
L86D867P3	11	wt	female	-58.2159	-57.7067	-48.7186	-61.3925	-79.6783	-55.9637	-54.3268	-53.0096	-65.6722	-46.4179
L86D867P4	11	het	female	-55.1941	-54.3492	-48.4046	-57.3836	-75.957	-57.4273	-46.5262	-53.7756	-58.1665	-45.0865
L88D831P3	12	wt	female	-62.2154	-60.8383	-58.1961	-64.26	-82.1168	-59.5086	-56.7883	-59.5438	-55.0669	-53.1097
L88D831P4	12	het	female	-59.7997	-53.7841	-75.9914	-57.4396	-81.0581	-56.7186	-53.9871	-61.9412	-62.9271	-44.4949
L92D830P3	14	wt	female	-58.4614	-58.1771	-43.6819	-57.0047	-83.0439	-56.8682	-48.5412	-59.7242	-55.2897	-43.8028
L92D830P4	14	het	female	-59.8251	-57.2679	-61.277	-59.7195	-82.7002	-57.9217	-49.9874	-62.2584	-58.5081	-46.8924
L95D924P3	16	wt	female	-61.794	-60.6487	-53.7485	-61.8909	-80.7543	-64.6267	-54.7926	-62.4861	-59.1289	-55.6094
L95D924P4	16	het	female	-59.9586	-56.1315	-55.0498	-59.6746	-82.1809	-60.1824	-58.5777	-62.0338	-62.1252	-51.5212
L106D916P3	19	wt	female	-58.9728	-55.1592	-49.4563	-58.4395	-85.2825	-59.4178	-51.7968	-63.7167	-61.1195	-45.1336
L106D916P5	19	het	female	-60.6746	-55.8317	-52.9632	-59.2781	-87.8355	-61.7272	-54.1954	-64.8608	-61.0936	-50.0717
Region	P_Value
TBV	8.07925e-33
Isocortex_Volume	5.08609e-30
Hypothalamus_Volume	7.29701e-22
FiberTracts_Volume	4.79809e-29
Midbrain_Volume	3.47941e-23
Hippocampal_Volume	4.14572e-28
Striatum_Volume	1.00046e-24
Thalamus_Volume	7.70303e-24
Ventricles_Volume	1.55485e-22
CorticalSubplate_Volume	8.83027e-22
Note: Statistics for left hemisphere of MRI vs NIS volume comparison

### Sheet: P14 Isocortex Shrinkage
BrainID	Pair	Genotype	Sex	Frontal pole cerebral cortex	Somatomotor areas	Somatosensory areas	Gustatory areas	Visceral area	Auditory areas	Visual areas	Anterior cingulate area	Prelimbic area	Infralimbic area	Orbital area	Agranular insular area	Retrosplenial area	Posterior parietal association areas	Temporal association areas	Perirhinal area	Ectorhinal area
L82D711P2	3	wt	male	-48.2193	-53.1208	-50.7388	-52.1197	-44.1895	-33.7072	-43.1863	-60.3715	-56.0721	-59.9911	-50.5767	-47.8705	-54.6423	-43.6841	-27.397	-40.27	-32.2701
L87D868P2	5	het	male	-54.6084	-55.3158	-49.698	-48.3915	-45.3623	-43.5004	-43.1295	-62.1993	-59.7529	-52.5472	-40.5579	-49.8345	-54.5886	-48.3799	-44.9555	-47.1244	-48.1793
L87D868P1	5	wt	male	-67.5913	-63.7913	-59.908	-59.8668	-57.6333	-51.1812	-55.1621	-65.4003	-66.8915	-52.8645	-50.4822	-57.0768	-64.3881	-57.0266	-53.4388	-54.5162	-55.9526
L88D831P1	6	wt	male	-60.1478	-62.7427	-63.7113	-62.0099	-57.1971	-55.9696	-53.9286	-61.747	-60.2692	-61.223	-54.15	-59.8882	-63.7856	-60.7783	-53.7344	-52.4108	-53.6604
L88D837P2	6	het	male	-60.3107	-56.7541	-57.7323	-57.2216	-51.7318	-51.0177	-47.4845	-62.3945	-64.0347	-60.2244	-54.8977	-52.3597	-57.658	-54.268	-50.6956	-55.5428	-53.6149
L94D923P1	8	wt	male	-62.7709	-63.9301	-61.0514	-58.1892	-53.7565	-55.9399	-54.5232	-67.3596	-66.1604	-58.6432	-54.6678	-57.4278	-64.5025	-61.1725	-55.2221	-58.8223	-58.9045
L94D923P2	8	het	male	-58.3952	-55.9191	-52.5199	-55.9153	-48.2901	-46.8646	-43.9562	-59.3263	-61.5833	-48.5008	-44.3104	-51.7399	-57.5942	-49.1243	-44.9621	-41.9382	-48.2105
L88D831P3	12	wt	female	-53.5083	-55.6384	-55.5904	-50.8044	-47.1511	-27.9989	-50.5885	-59.472	-58.8676	-51.4394	-44.2457	-46.2096	-53.5521	-52.1572	-38.8418	-43.9966	-52.1165
L88D831P4	12	het	female	-66.5946	-59.5121	-53.4377	-54.294	-46.5228	-44.3608	-42.3002	-51.9197	-49.3861	-31.2474	-40.6628	-53.8653	-55.2399	-50.3641	-40.8557	-44.2855	-44.6203
L92D830P3	14	wt	female	-64.6251	-57.3275	-55.5107	-57.773	-45.3757	-46.7832	-53.6967	-51.8462	-49.1958	-44.8147	-40.9038	-50.777	-54.2988	-52.0265	-42.5757	-34.5742	-45.1303
L92D830P4	14	het	female	-64.1103	-59.2148	-58.1609	-53.4519	-47.136	-43.2451	-44.7565	-53.4764	-49.9662	-44.7319	-37.5207	-49.4672	-55.9712	-53.4691	-44.9556	-41.8149	-51.7623
L94D923P3	15	wt	female	-53.5803	-55.0386	-56.3437	-53.3032	-43.5519	-47.1758	-47.9397	-58.2863	-57.9898	-54.6321	-45.1382	-48.1535	-58.486	-55.8853	-42.9171	-38.9716	-45.7684
L94D923P4	15	het	female	-52.0184	-61.255	-61.2555	-59.2387	-55.703	-55.7828	-50.9593	-68.1839	-63.6672	-60.3702	-47.8449	-55.5347	-62.5161	-57.8535	-52.2734	-54.615	-51.9609
L95D924P4	16	het	female	-55.7413	-57.033	-59.2195	-56.4244	-53.2448	-50.3772	-51.9257	-62.2413	-62.5597	-58.8898	-44.1699	-53.1931	-60.9232	-52.3386	-47.1141	-44.2782	-50.4809
L106D916P3	19	wt	female	-64.8151	-63.9072	-61.8244	-61.1355	-57.8399	-58.6371	-62.7827	-68.751	-71.6459	-62.1047	-56.0668	-59.5133	-67.6365	-62.0369	-61.0679	-61.1099	-65.4117
L106D916P5	19	het	female	-63.889	-64.1587	-62.151	-61.1127	-61.0512	-54.67	-56.0973	-71.6026	-71.9608	-58.2043	-54.962	-61.1106	-69.7807	-61.3255	-59.1222	-60.6487	-61.3256
Region	P_Value	FDR_Adjusted
Frontal pole cerebral cortex	9.84156e-16	1.04567e-15
Somatomotor areas	2.0333e-26	3.45661e-25
Somatosensory areas	4.3252e-23	1.47057e-22
Gustatory areas	4.18661e-24	2.37241e-23
Visceral area	3.5435e-22	8.60563e-22
Auditory areas	1.02646e-17	1.24642e-17
Visual areas	2.26346e-20	4.80986e-20
Anterior cingulate area	8.25505e-20	1.55929e-19
Prelimbic area	6.95868e-18	9.09981e-18
Infralimbic area	4.41047e-15	4.41047e-15
Orbital area	4.63382e-19	7.87749e-19
Agranular insular area	4.98642e-25	4.23846e-24
Retrosplenial area	5.76379e-24	2.44961e-23
Posterior parietal association areas	1.77323e-22	5.02414e-22
Temporal association areas	4.76146e-18	6.7454e-18
Perirhinal area	1.70226e-17	1.92923e-17
Ectorhinal area	1.25985e-18	1.94703e-18
Note: Statistics for left hemisphere of MRI vs NIS volume comparison
