## Supplementary material for "*Chd8* haploinsufficiency leads to molecular layer heterotopias and age-dependent cortical expansion": Number of training data for NIS (sheet 1) and colocalization (sheet 2) organized by sex, genotype and time point.

### Sheet: NIS
	F/WT			M/WT
P4	3227		P14	6032
Numbers of Topro manually annotated at P4 and P14 brains for NIS training.

### Sheet: Colocalization
	Brn2-Ctip2-	Brn2+Ctip2-	Brn2-Ctip2+	Brn2+Ctip2+	NeuN-Sox9-	NeuN+Sox9-	NeuN-Sox9+	NeuN+Sox9+
M/Het	2232	817	577	322	134	73	191	2
M/WT	1435	683	548	315	103	57	126	13
F/Het	3656	1580	1167	179	603	237	779	48
F/WT	2482	1320	708	214	1120	501	2155	86
Numbers of cell types manually annotated at P4 and P14 brains.
