## Supplementary material for "*Chd8* haploinsufficiency leads to molecular layer heterotopias and age-dependent cortical expansion": Summary statistics of volumetric analyses across cortical regions between WT and Chd8V986*/+

### Sheet: P4_MRI
Region	P4_wt_Mean	P4_wt_SD	P4_het_Mean	P4_het_SD	P4_T_Stat	P4_Model_P_value	P4_FDR
Agranular insular area	3.04264	0.419826	3.14827	0.306987	1.50023	0.150892	0.783072
Anterior cingulate area	2.02237	0.256839	2.08149	0.235649	0.96071	0.349427	0.783072
Auditory areas	1.53805	0.207668	1.55379	0.137074	0.368152	0.717054	0.783072
Ectorhinal area	0.585864	0.0813099	0.602892	0.0588898	0.891815	0.384259	0.783072
Frontal pole cerebral cortex	0.508941	0.0695012	0.514855	0.0452779	0.388216	0.702409	0.783072
Gustatory areas	0.644679	0.0896551	0.652097	0.0591347	0.446003	0.660913	0.783072
Infralimbic area	0.406004	0.0641038	0.420495	0.0532542	0.943343	0.357996	0.783072
Orbital area	2.63327	0.374101	2.78262	0.343007	1.87726	0.0767874	0.783072
Perirhinal area	0.28455	0.0377312	0.289036	0.024666	0.549243	0.589588	0.783072
Posterior parietal association areas	0.740366	0.0974941	0.747011	0.066006	0.341057	0.737009	0.783072
Prelimbic area	0.968658	0.123965	0.984485	0.108291	0.583007	0.567122	0.783072
Retrosplenial area	4.24692	0.591197	4.32132	0.431163	0.605404	0.552468	0.783072
Somatomotor areas	9.07847	0.942171	9.21205	0.685981	0.710714	0.486369	0.783072
Somatosensory areas	10.4061	1.28288	10.4545	0.75019	0.206035	0.839076	0.839076
Temporal association areas	0.91202	0.117568	0.930235	0.0782308	0.685279	0.501899	0.783072
Visceral area	0.61809	0.0836555	0.605615	0.0553003	-0.771378	0.450491	0.783072
Visual areas	3.88011	0.508171	3.95438	0.318988	0.648397	0.524915	0.783072
All volumes are in mm3
MRI

### Sheet: P14_MRI
Region	P14_wt_Mean	P14_wt_SD	P14_het_Mean	P14_het_SD	P14_T_Stat	P14_Model_P_value	P14_FDR
Agranular insular area	7.25173	0.375704	7.38679	0.393628	2.699	0.0152066	0.086171
Anterior cingulate area	4.90406	0.607399	4.98254	0.54511	0.682038	0.504402	0.698163
Auditory areas	4.70448	0.274168	4.70328	0.245194	-0.0268844	0.978865	0.978865
Ectorhinal area	1.41005	0.0710079	1.39307	0.069125	-0.79913	0.435239	0.698163
Frontal pole cerebral cortex	0.938109	0.0732795	1.01852	0.137998	3.04399	0.00733279	0.086171
Gustatory areas	1.7346	0.0830081	1.7788	0.101524	2.19319	0.0424898	0.180582
Infralimbic area	0.860815	0.126097	0.87804	0.135855	0.571775	0.574957	0.698163
Orbital area	4.97634	0.207446	5.07188	0.301273	1.37161	0.188017	0.532716
Perirhinal area	0.642576	0.037055	0.633562	0.0441654	-0.886693	0.387616	0.698163
Posterior parietal association areas	2.25866	0.161675	2.27547	0.110752	0.635517	0.533554	0.698163
Prelimbic area	2.13167	0.179426	2.1547	0.220826	0.435653	0.66857	0.757713
Retrosplenial area	9.64198	0.53596	9.8785	0.560883	1.92671	0.0709011	0.241064
Somatomotor areas	21.3465	0.780924	22.2588	1.43944	2.80677	0.0121314	0.086171
Somatosensory areas	31.4345	2.11071	31.3382	2.12644	-0.227599	0.822673	0.87409
Temporal association areas	2.45129	0.119244	2.47648	0.120723	0.710347	0.48712	0.698163
Visceral area	1.8979	0.0914589	1.91363	0.0860182	0.738959	0.470012	0.698163
Visual areas	11.2111	0.450013	11.1257	0.536763	-0.619342	0.543903	0.698163
All volumes are in mm3
MRI
