## Supplementary material for "*Chd8* haploinsufficiency leads to molecular layer heterotopias and age-dependent cortical expansion": Summary statistics of nuclei segmentations across cortical regions between WT and Chd8V986*/+

### Sheet: P4_NIS
Region	P4_wt_Mean	P4_wt_SD	P4_het_Mean	P4_het_SD	P4_T_Stat	P4_Model_P_value	P4_FDR
Agranular insular area	0.707299	0.0302397	0.725418	0.0447112	1.041	0.314364	0.445348
Anterior cingulate area	0.478863	0.033042	0.492339	0.0401695	1.27436	0.221925	0.342976
Auditory areas	0.488057	0.0334097	0.493386	0.0431397	0.354776	0.727696	0.727696
Ectorhinal area	0.146426	0.0374469	0.13715	0.0132814	-0.744814	0.467894	0.568157
Frontal pole cerebral cortex	0.106619	0.0127078	0.11705	0.0109703	2.95482	0.00983652	0.100726
Gustatory areas	0.168746	0.0102078	0.176076	0.0130375	1.67297	0.115055	0.217326
Infralimbic area	0.0896696	0.0122582	0.0972496	0.00916722	1.77148	0.0967904	0.20568
Orbital area	0.652677	0.0362881	0.692602	0.0411028	2.2524	0.0397046	0.106589
Perirhinal area	0.0612422	0.00448966	0.0645409	0.00370638	2.29402	0.0366452	0.106589
Posterior parietal association areas	0.269782	0.0182934	0.285584	0.0232223	2.2623	0.0389561	0.106589
Prelimbic area	0.207652	0.0188815	0.22107	0.0121883	2.86302	0.0118501	0.100726
Retrosplenial area	1.15977	0.08283	1.22911	0.114715	2.20007	0.0438897	0.106589
Somatomotor areas	2.47278	0.0974582	2.59447	0.165939	2.51341	0.0238651	0.106589
Somatosensory areas	3.27091	0.204305	3.32318	0.246575	0.866052	0.400102	0.523211
Temporal association areas	0.254679	0.0186219	0.259622	0.0270113	0.599151	0.558014	0.632416
Visceral area	0.147822	0.0121874	0.149826	0.0120308	0.491629	0.630098	0.669479
Visual areas	1.38657	0.103027	1.44337	0.143634	1.39208	0.184196	0.313133
All region Counts are million counts
NIS

### Sheet: P14_NIS
Region	P14_wt_Mean	P14_wt_SD	P14_het_Mean	P14_het_SD	P14_T_Stat	P14_Model_P_value	P14_FDR
Agranular insular area	0.463651	0.0462879	0.491591	0.0441568	2.18676	0.0565482	0.0984991
Anterior cingulate area	0.292398	0.0278284	0.30665	0.0318805	1.87674	0.0932905	0.121995
Auditory areas	0.351938	0.0427301	0.375214	0.0554991	5.48358	0.000388355	0.00660203
Ectorhinal area	0.101853	0.0125437	0.107162	0.0127225	3.82126	0.00408202	0.0231314
Frontal pole cerebral cortex	0.0453908	0.006062	0.0508028	0.00619341	2.29272	0.0475625	0.0984991
Gustatory areas	0.12405	0.0115852	0.133014	0.0141928	1.96865	0.0805167	0.116994
Infralimbic area	0.0708639	0.00603127	0.0748884	0.00585902	1.92891	0.0825839	0.116994
Orbital area	0.397073	0.0367108	0.428794	0.0317766	3.1177	0.0123643	0.0420386
Perirhinal area	0.0415215	0.00662308	0.0424633	0.00520922	1.19322	0.26329	0.26329
Posterior parietal association areas	0.171442	0.0218275	0.182226	0.0207951	2.17183	0.0579406	0.0984991
Prelimbic area	0.127765	0.0114278	0.136883	0.0129506	2.67699	0.0253305	0.0615169
Retrosplenial area	0.640037	0.0725328	0.707262	0.0795949	3.40646	0.00779319	0.0331211
Somatomotor areas	1.31899	0.150064	1.37551	0.137164	1.60718	0.142476	0.161473
Somatosensory areas	2.24123	0.24981	2.34044	0.245513	1.63083	0.137363	0.161473
Temporal association areas	0.186447	0.0249165	0.199243	0.0264726	2.7347	0.0230466	0.0615169
Visceral area	0.136964	0.014456	0.144996	0.0193516	1.53031	0.160297	0.170316
Visual areas	0.918332	0.118765	1.02209	0.115365	3.98662	0.00317389	0.0231314
All region Counts are million counts
NIS
